# Single-cell transcriptome profiling reveals dermal and epithelium cell fate decisions during embryonic hair follicle development

**DOI:** 10.1101/704379

**Authors:** Wei Ge, Shao-Jing Tan, Shan-He Wang, Lan Li, Xiao-Feng Sun, Wei Shen, Xin Wang

## Abstract

Characterization of the morphological structure during hair follicle development has been well documented, while the current understanding of the molecular mechanisms involved in follicle development remain limited. Here, using unbiased single-cell RNA sequencing, we analyzed 15,086 single cell transcriptome profiles from E13.5 and E16.5 fetal mice, and newborn mouse (postnatal day 0, P0) dorsal skin cells. Based on t-distributed Stochastic Neighbor Embedding (tSNE) clustering, we identified 14 cell clusters from skin cells and delineated their cell identity gene expression profiles. Pseudotime ordering analysis successfully constructed epithelium/dermal cell lineage differentiation trajectory and revealed sequential activation of key regulons involved during cell fate decisions. Along with this, intercellular communication between different cell populations were inferred based on a priori knowledge of ligand-receptor pairs. Together, our findings here provide a molecular landscape during hair follicle epithelium/dermal cell lineage fate decisions, and more importantly, recapitulate sequential activation of core regulatory transcriptional factors for different cell populations during hair follicle morphogenesis.
