## Supplemental Table 4 for "Single-cell transcriptome profiling reveals dermal and epithelium cell fate decisions during embryonic hair follicle development"

### Sheet: Sheet1
Signature gene list
G-DP (this study, P0)	AA/ZZ DP (this study, P0)	AA/ZZ-DP (Rezza et al, P5)	ZZ-DP (Rezza et al, P5)	GAA-DP (Rezza et al, P5)	G-DP (Rezza et al, P5)	AA/ZZ-DP (Rezza et al, P5)
Fn1	Cav1	Mir701	Mir466i	Sod3	Mir669a-3	Mir701
Angptl1	Cd9	Mir669g	Mir669a-3	Lingo2	Mir669i	Mir669a-3
Rrbp1	Cd24a	Gm715	Lemd1	Gpr165	Lemd1	Mir669g
Agtr2	Wif1	Ccdc60	Prok1	H2-DMB1	Hpse2	CHI3L1
Itm2a	Mef2c	4930521E06Rik	Btn2a2	Lemd1	Dusp13	Lemd1
Nrk	Stmn2	Pacrg	E130309F12Rik	9030617O03Rik	4930572O13Rik	Dusp13
Postn	Itih5	9030612E09Rik	Gm684	Prok1	E130309F12Rik	PROK1
Nfib	Cox6c	4933413L06Rik	Syt6	Lrrc4c	Mmp25	GM684
Peg3	Nbl1	FAM5C	A930019D19Rik	ANGPT4	CHI3L1	4930572O13Rik
H19	S100a6	Gm11744	Sycp1	Gm13152	1700047M11Rik	FAM5C
Igf2	Trps1	Bdkrb2	1110035M17Rik	DUSP13	6330407A03Rik	SSTR4
Kcnq1ot1	Vim	Zfp879	Mmp25	Gm684	RSPO4	H2-DMb1
Cdkn1c	Prss23	Ccdc149	BC033916	FAM5C	Kng2	E130309F12Rik
Plagl1	Anxa1	Nwd1	AA388235	GRM7	Cacng5	Grm7
Kitl	Gja1	P2ry6	4930572O13Rik	KNG1	Asic3	Trpm5
Col12a1	Nkd1	RGS7	Prap1	SAA1	Adrb3	GPR135
Aspn	Pth1r	Exd1	CHI3L1	Cux2	Abhd15	Mmp25
Vcan	Hspa1a	Fbxo2	H2-DMB1	6720468P15RIK	Kcnc2	4930412C18Rik
Dlk1	Mgst3	Best1	SAA1	E130309F12Rik	Trpm3	Kng1
Col14a1	Rspo3	9230009I02Rik	6720468P15RIK	4930572O13Rik	Aspg	Ccdc60
Smoc2	Btg1	P4ha3	SCGB1A1	Sycp1	Chst7	Hpse2
Cthrc1	Malat1	TIGD5	DUSP13	Grin2b	Kcnk10	Kcnma1
Plpp3	Gm1673	Lrrc23	H2-EB1	Mmp25	Tacr1	Adrb3
Gm10076	Cirbp	H2-DMb1	Tmem200c	Syt6	Mc2r	Asic3
Clec3b	a	Podnl1	Kcnma1	AA388235	Gpr165	Kng2
Gm26917	Wls	Tdrkh	RSPO4	Btn2a2	Sec1	RSPO4
Mfap5	Twist2	Ddit4l	1700047M11Rik	Tacr1	Snap91	1700047M11Rik
Lox	Pitx2	Epha6	Gm11541	4930412C18Rik	Mpped1	Best1
Thbs2	Lxn	Cldn9	Cdh20	1700047M11Rik	Rgsl1	Cdh18
Zcchc5	Csrp1	Pnmal2	Adora1	Tmem200c	2810011L19Rik	Cacng5
Ogn	Lum	B130034C11Rik	Sp9	RSPO4	Ppp3r2	Aspg
Grb10	Gm14964	Ptpn22	Tlr1	Gm11541	TRIM12C	Tacr1
Lmna	Gadd45g	Sfrp2	Cntn1	Kcnma1	Cdh18	Trpm3
Maged2	Cdkn1a	Prkg2	Creg2	6330407A03Rik	Ephx2	Chst7
Tmeff2	Dclk1	4930581F22Rik	Rragb	Gm266	Cntn1	Kcna5
Mgst1	Robo2	Hgf	Vmn2r29	Cdh20	St6galnac5	Snap91
Col1a2	Ubb	Ccdc62	Chst7	Il1rapl1	Spock3	Kcnc2
Col5a1	Bmp4	Igfbp3	LYPD1	Steap1	Ostf1	Kcnk10
Ckap4	Ifitm1	Zfp286	NRG2	Gm10007	Wnt5b	2810011L19Rik
Fam46a	Cpe	Eya2	Lhx8	Cntn1	1810041L15Rik	A
Fkbp11	Tcf4	FAM196B	Kcnc2	Snap91	Dcc	Ppp3r2
Igf2r	Sox18	Dnajc12	Snap91	NRG2	Fgf11	Oprk1
Pcolce	Ppic	Hoxa10	Aspg	P4ha3	Mc5r	Cntn1
Osr2	Thy1	Grm7	Slc35g2	Aspg	NRG2	Sod3
Uba52	Zeb2	Mgat3	Zfp773	S100b	Sfrp1	NRG2
Sulf1	Penk	Lhfpl4	Tnfrsf1b	Cadps2	Il16	Mc2r
C1qtnf3	Col7a1	9030617O03RIK	Sfrp1	Kcnc2	Crispld1	Gpr165
Emilin1	Gem	Alx3	Kcnk10	Sfrp1	Uty	Spock3
Islr	Tagln2	Khdrbs2	Il16	Mc2r	Ndnf	St6galnac5
Sec61b	Htra1	Dcaf12l1	ST6GALNAC5	9230009I02Rik	Kcnc4	Dcc
Igfbp6	Egfl6	Sostdc1	Abcg1	Kcnc4	Fam227b	BC089491
Lama4	Pid1	Hcn3	Kcnc4	Steap2	LYPD1	Nlgn1
Chst2	Zbtb20	Tha1	Mc2r	Chst7	Kdm5d	Epha6
Gm10073	Anxa5	Adrb3	Ndnf	CSRNP3	Psd2	Abhd15
Figf	Aqp1	Gpx3	Wif1	Tmem151b	Ddx3y	Mc5r
Fbn1	Eif3h	Sod3	Mpped1	Creg2	Creg2	Rorb
Selm	Junb	Oprk1	Trpm3	Slc35g2	Bmp6	Gm1653
Abi3bp	Tspan17	Tle6	Ephx2	Slitrk5	Mycbpap	Sfrp1
Arpc1b	Emp2	BC028528	H2-K1	Tnfrsf1b	Dnahc8	FAM196B
Rcn3	2010111I01Rik	Pcdh11x	Fsd1	Ppp3r2	A	Kcnc4
Mirg	Eef2	F5	Crispld1	ST6GALNAC5	Scara5	Mycbpap
Il11ra1	Btg2	Plagl1	Vstm2a	Vstm2a	Gm3258	Fbxo2
Ssr2	Lhfp	Crabp1	1810041L15RIK	Vmn2r29	Csrnp3	Gm715
Fabp5	Lef1	Tmem100	Lepr	Nrxn1	BC089491	Uty
Col1a1	Lmcd1	Trpm5	Mc5r	Lepr	Rab39b	Kcnd2
Lman1	Igfbp3	Cdh18	Pbp2	Nav3	Zfp354b	Fgf10
Lgals1	Fgfr1	Dpyd	Cdh18	Tceal5	Ddx26b	Scube1
Srm	Dkk1	Fgf14	Nfam1	Cldn9	Rmst	BC051142
Ccdc80	Dusp1	Kcnma1	Sod3	Zfp773	Lepr	Sostdc1
Dcn	Cyp26b1	Kcna5	S100a8	Dcc	Nlgn1	P2ry6
Fap	Hs3st6	Mgst1	Syn1	Unc5c	Wif1	Grin3a
Lrrc17	Cav2	Slc5a7	Dcc	Mc5r	Erc2	4632428N05Rik
Man2a1	Peli1	A	Cadps2	4921511H03Rik	Ube2ql1	1810013A23Rik
Oaf	Mafb	Fbxl21	Zfp354b	Zfp354b	Kcnq3	Sec1
Cd63	Ptch1	Slc8a3	Scube1	Nlgn1	Islr	Kdm5d
Ptgis	Glul	Bdnf	Ostf1	Ephx2	Scube1	Ephx2
Gas6	Cpne5	Steap2	Sec1	Pax1	Hunk	Shisa9
Adamts9	Sdc2	Kcnd2	Mycbpap	Ank1	Myo16	Mpped1
Cxcl12	Cldn10	Hoga1	Islr	Shisa9	Rgl3	Cd83
Rcn1	Rbm3	Luzp2	Hmgcll1	Il16	Sod3	Gm11744
Tmem26	Gm8730	Hoxc8	Ank1	H2-K1	Shisa9	Tha1
Thbs1	Car3	Arhgap15	Prss12	Pcdhb10	Zcchc18	Acss3
Gnas	Mup18	Hs3st3a1	Pax1	Fgf10	Tceal3	Scara5
P4hb	Ier2	Cpa6	Scara5	Gdpd3	Klhl3	Zfp354b
1110032F04Rik	Stxbp6	Dlk1	Chst8	Scube1	B230217C12Rik	Ndnf
Emilin2	Rpl23a	Vipr1	Shisa9	Syn1	H2-K1	Creg2
Hdlbp	Sfxn3	Spef2	Ppp3r2	1110035M17Rik	Ndrg1	LYPD1
Gxylt2	Rgs10	Lrrtm3	P2ry6	Gpx3	Baiap3	Ddx3y
Kcnj8	Nrtn	Cpne5	Bmp6	LYPD1	A230050P20Rik	Fam227b
Lpl	Rftn2	Zkscan4	Alb	Gna14	Lamc3	Hmgcll1
Cdc42ep2	Pcbp2	Asic3	Spock3	Dpyd	Bai1	Ddx26b
Lpar4	Grem2	Edn3	Frzb	Wif1	Hmgcll1	Gpr30
Fabp4	Ramp1	Shc2	Ccdc36	Mpped1	Piezo2	Lingo2
Ost4	Ypel3	Gm5077	H2-DMa	Ostf1	Pcdhb6	Islr
Rassf2	Klf13	Kng1	Gm5820	Sec1	BC051142	Psd2
P3h4	S100a4	Prlr	Lhfpl4	Gabrg3	Tmem132e	Lepr
Dmrt2	Mmd	Gpr30	Rab39b	Mycbpap	Prss12	Gna14
Ostc	Fbln2	Lpar4	Gldn	Ndnf	5033411D12Rik	Ccdc149
Serpinh1	Tcf7	Fgf10	Grid2ip	Hmgcll1	Mc3r	TRIM12C
Mfap4	Galnt9	Rasa4	1700104A03Rik	Npffr2	Anks6	9030617O03RIK
Trio	Tprgl	Snai2	Erc2	Nfam1	Ppfia4	Wif1
Fmod	Ubald2	Nlgn1	DUSP10	Crtac1	Abcg5	Luzp2
Pappa2	Btf3	GM684	Bai1	Cd83	Pappa	PAX1
Fbn2	Lrrn1	Nell1	SYT13	Capn6	Jam2	Crispld1
Rnf144a	Ebf1	Clmn	Hunk	Psd2	Grin3a	Gpx3
Sfr1	Plac8	Efnb3	Ddx26b	Rspo2	Brdt	Prkg2
Ptp4a2	Bok	Ncam2	HS3ST3A1	Pcdhb6	Eif2s3y	Prss12
Ctsh	Pdlim3	Fap	NDRG1	Ddx26b	Fgf10	1810041L15Rik
Arf4	Lbh	Cd83	Fgf7	Plekhd1	Kif13b	Bmp6
Col5a2	Fst	BC089491	Galk2	Prss12	Enpp2	Crabp1
Tmed3	Mrpl23	Grin3a	CEBPA	DUSP10	Chst8	Ppp2r2b
Peg10	Map1lc3b	Ppyr1	Tulp1	Crispld1	Trim60	Csrnp3
Kdelr2	Nkd2	Tram1l1	Enpp2	H2-DMa	Pcdhb3	Ar
Tmem97	Rarres1	Acss3	Itga9	Islr	Sphk1	Fgf7
Sparc	Socs2	Meis2	Cd83	Fgf7	Lingo2	Trim60
Efemp2	Rpl7	Gm10007	H2-T22	Acss3	Cd83	Erc2
Slit2	B4galnt1	Rarres1	Ralgapa2	Igsf1	PGD	Kcnq3
Klhl13	Gm13889	1810013A23Rik	Spon1	TRIM12C	Hck	Mc3r
P4ha1	Tnfrsf12a	Plscr4	Pappa	P2ry6	Gldn	Ostf1
Slc38a4	Ppp1r1a	Emilin1	Hck	SCUBE3	Kcnd2	Chst8
Fam114a1	Ndnf	Eda	Tmem132e	Kcnq3	Acss3	Il16
Loxl1	Rgs2	Ppfia2	Psd2	Scara5	Frzb	Pappa2
Cyr61	Krt17	Gareml	Fgf10	Bai1	1700104A03Rik	Rspo2
Fosb	Rpl23a-ps3	Thbd	PGD	Gm1653	Fam198a	5033411D12Rik
Plat	Reep5	Ar	Dram1	Rab39b	Ncoa3	Fgf11
Serpinf1	Mup20	Gm10664	Jam2	Rbfox1	Sema6c	Fam198a
Scube2	Tnfaip6	Pcdhb8	Lrrn2	Dram1	SH2B2	Eif2s3y
Bckdhb	Cd74	Sox2	Acss3	Snhg11	Ppp2r2b	4930581F22Rik
Rhoj	Spon1	BC051142	BC021785	Spock3	Zc3h12b	Zkscan4
Lurap1l	Myo1b	Alpl	Vipr2	Erc2	Acot11	Piezo2
Dpt	Gltscr2	Frmpd4	Ppp2r2b	Sostdc1	Fgf7	Steap2
Pamr1	Dkk3	Capn6	DNAJB1	Gldn	Stx1b	Pcdh11x
Nppc	Gas1	Gm5607	Dio2	Gm5820	Cacna1d	Pappa
Fndc1	Pdlim4	Idua	Acot11	Oprk1	Csdc2	Vipr1
Ctsk	Wisp1	Dnali1	Pcdhb12	Acot11	Gm5820	Gstt1
P3h1	Ccdc42	Gm20172	Lamc3	F5	Gm11201	Ndrg1
Mxra8	Fam107b	4632428N05Rik	ACHE	CEBPA	Slc2a3	Podnl1
Prr5	Glud1	Gfra1	Sh2b2	Jam2	Spon1	Bai1
Gpx7	Eva1b	Cdkl5	Dnali1	Ar	Prtg	Gm5820
Ppp1r14a	Shox2	Myrf	Brdt	Lrrc36	ZFP14	Myo16
Cebpb	Ism1	Ndrg4	Fli1	Itga9	Golm1	Gldn
Nid2	Nat8l	Pcolce	Ptger3	Ncam2	Hhip	H2-K1
Itgb5	S100a10	Gm1653	Olfm2	5033411D12Rik	Ptprz1	Jam2
Sepp1	Baiap2l2	GPR135	Scn4b	Prrt1	Dram1	TIGD5
Creb3l1	Fos	Zfp599	Tmprss15	Fam196b	Itga9	P4ha3
Fkbp10	Cux1	Uba7	Cacna1d	Ppp2r2b	Chd5	AK1
Rps21	Tfap2c	XYLT2	Kif13b	Cpa6	Cygb	Cldn9
Ghr	Tspo	Lingo2	Pcdhb6	Pcdh11x	Tmem2	1810010H24Rik
Gfra1	Gli1	A230057D06Rik	Gm13152	THBD	Gpr30	Bdkrb2
Obsl1	Pfdn5	Dmc1	Sqrdl	Mgst1	Corin	Lamc3
Fkbp14	Nrxn2	Rspo3	Hhip	Pappa2	Frs3	Ncoa3
Fth1	Gm28875	Nsg1	Cpa6	Chst8	Pappa2	B130034C11Rik
Mia3	Hspb6	Crabp2	Mdga1	Ptprz1	Dio2	Kif13b
Vkorc1	Cib2	Arid3b	Lrrc36	Nap1l3	Rnf144a	Srxn1
Colgalt1	Pde4d	Bmp3	Ar	Piezo2	Tbkbp1	Lrrtm3
Bcat1	Elmo1	Gxylt2	Kcnq3	Nsun7	Scube3	Scube3
Crlf1	Eif3f	Stxbp1	Capn6	Fgf12	Scn4b	Dusp10
Txndc5	Runx3	Ssc5d	D430019H16Rik	H2-T22	Gstt1	Galk2
Svep1	Zfand5	Tbc1d10c	IGFBP4	Ak1	Rspo2	Lrrc23
Clcn5	Hey1	Ndp	Serpine2	Zfhx4	Adrbk2	Cpa6
Ssr1	Lgals3	PAX1	Gm11744	Dnali1	Zkscan16	Ptprz1
Bend5	Rarg	Gfra4	CHD5	Ppyr1	Olfm2	Fgf14
Mydgf	Fgfr4	Pcdhb13	SCUBE3	Galk2	Zic4	Corin
Rhobtb3	Col23a1	Pgf	Zic4	Pappa	Sdk2	GM5415
Eln	Frzb	Rab40b	Snhg11	Crabp2	F930015N05Rik	Capn6
Pgm5	Trf	A630076J17Rik	Corin	Cx3cl1	Nfam1	Slc2a3
Surf4	Rab11b	Dusp13	Grb14	Gca	Alx4	Acot11
Mum1l1	Cdkn2c	Unc5c	Adrbk2	Scn2a1	Sp7	Nfam1
Gm22	Serpinb6a	1810010H24Rik	Lingo2	Edn3	Atp6v1g2	Tmem2
Plxnb2	Rpl13	Zfp114	Igfbp5	Crabp1	Serpine2	Rmst
P3h3	Smoc1	Cdh10	Ifitm5	Lhfpl4	Ar	Rgl3
Cpxm2	Tmem50a	Zfp882	Fam196b	Dio2	Adamts9	Klhl3
Htra3	Efnb2	Greb1l	Ncoa3	Bmp6	Igfbp5	Clmn
Ubfd1	Rplp0	Pappa2	Tceal5	Pbp2	Maob	Frs3
Sfrp2	Ccng2	Cmklr1	SOCS3	Greb1l	Col23a1	Dram1
Fkbp7	Pianp	Rspo2	Ppfia4	Tcl1	Gm9839	Trim34b
Ccnd3	Rps6	Pcdhb18	Rspo2	Ccdc37	Sytl4	Dnali1
Zim1	Sparcl1	Ccdc36	Col23a1	Grb14	Fam149a	Gm10007
Wdr89	Slain1	Tle2	Ajap1	4930447N08Rik	Gm15713	Csdc2
Rtl1	Enho	Gpr162	Gdf10	Scn4b	Ggt7	Brdt
Lhfpl2	Syne1	Lrrn2	Sdk2	Hhip	Vipr2	Itga9
Slc16a3	Map1lc3a	Cxx1c	Bmp4	1700104A03Rik	Trim34b	Tceal3
Adam23	Snrpb	Pcdhb15	Alx4	Mir669a-3	Kif5a	Sp7
Serp1	Msrb2	Heatr8	Adamts9	6430573F11Rik	Chpf2	Eda
Efemp1	Hp	Dok6	Npas4	Ncoa3	1810010H24Rik	Gareml
Klhdc10	Rps14	Appl2	Gareml	Parp16	CEBPA	GM4787
Ndn	Runx1	Cybasc3	Lrrtm3	Grid2ip	Prr16	Alx3
Col3a1	Capg	C1ra	Zfp811	Fam198a	Cd1d1	Ube2ql1
Scara3	Tpbg	S100b	Ramp2	Enpp2	Mdga1	Khdrbs2
Tmem132e	Prdm1	Thbs3	Fam131a	Gm11747	Sostdc1	Slc5a7
Kera	Por	5730409E04Rik	Thsd7a	Prr16	Sfxn4	Thbd
Ndufa3	2310022B05Rik	Hs3st1	A230050P20Rik	Ralgapa2	Cxxc5	Greb1l
Klf2	Smad1	Gstt1	Edn3	Thsd7a	Ksr1	Gpr162
AW551984	Lrrc15	Camk2n1	Tppp3	Col11a1	Grb14	Prtg
Fndc3b	Ctsb	Ptgfr	Kcnn3	Frmpd4	4833422C13Rik	Zfp599
Lrp1	Mrfap1	Bai3	Chodl	Tmem100	Luzp2	Cybasc3
Pgm2	Eif3k	Magee1	Gm3558	Cacna1d	Dock6	Enpp2
Nov	Rps5	Scube1	Tns3	PGD	Inpp1	Mgst1
Cd248	Tgfb1	Hoxc5	Tmem132c	Sqrdl	Tns3	Edn3
Crtap	Rpl6	Loxl4	Nap1l3	NDRG1	Chrd	Hhip
Prokr1	Atp5g2	Pyroxd2	Rnf144a	Lrrn2	Arhgef28	SH2B2
Ccl11	Cnppd1	Nog	Tspan4	Epha6	Gnao1	Hunk
Igdcc4	Pnpla2	Shisa9	Cd1d1	Rspo3	Spry1	PGD
Fkbp9	Tmem47	Ebf1	Pisd-ps1	Fbxo2	Wasf3	CEBPA
Gm266	Dctn2	Tsc22d3	Cecr6	DNAJB1	Fn3krp	F5
Rgcc	Oaz1	4930412C18Rik	Cxcl1	Spon1	Tmem181c-ps	Arhgef28
Mpdz	Mtus1	Ncoa1	Hecw1	ATOH8	Igfbp4	Alx4
Galnt16	Rpl13-ps3	En1	Grin3a	AY074887	1700048O20Rik	Tmem132e
Sec31a	Naca	Ppp2r2b	Gem	SOCS3	Col11a1	Tmem100
Cnpy2	Ccdc109b	NRG2	Piezo2	Trpm3	Tcirg1	Unc5c
Col5a3	Arhgap15	Hmgcll1	Gstt1	Nog	Pkn1	Adamts9
Ankrd17	Psmd8	Elfn1	Wasf3	Tmem132e	Gtdc2	Ncam2
Clec14a	Flot1	Iffo1	Nog	Cecr6	Pde3b	Alpl
Erp29	Snapin	Zfp811	Ak1	Adamts9	Gcnt4	Dio2
Timp3	Mxi1	Svep1	Zc3h12b	Fbxl16	SOCS3	Tle2
Krtcap2	Serinc3	Smarcd3	Cxxc5	1500015O10Rik	4930570G19Rik	Col23a1
Cpz	Cox4i1	Cacna1b	TBKBP1	Col23a1	Tspan4	Rab39b
Smim1	Cpne8	Nicn1	Sp7	Adrbk2	Tbc1d4	Hcn3
Egfr	Ntf3	Kcnn3	Prkaa2	Corin	Srrm3	Svep1
Zfp9	Tsc22d3	Fgf7	Cyr61	Grid2	Sema3g	Col11a1
Acot7	Adrbk2	ANKRD46	Crabp2	Kif13b	Greb1l	Ksr1
Nucb2	H2-K1	Kif1a	Sfxn4	Frzb	Ache	Elfn1
Dab2	Lamc3	Ampd2	Lrrc23	Gdf10	Ptch1	Gm11201
Ppib	Fhod3	Mrgpre	Cys1	Hunk	Rasd1	Cxxc5
Pparg	Myl12a	Gna14	Spsb1	Cbln3	Gng8	Wasf3
Stt3a	Maf1	Tacr1	Golm1	Wasf3	Pdk2	Efnb3
Adam12	Rpl18a	Wscd2	SPRY1	Golm1	Svep1	RGS7
Mrc2	Bmp3	Apc2	Serpinf1	Dok6	Per2	1700104A03Rik
Adamts1	Atp5c1	Trim34b	Rasd1	HS3ST3A1	Zkscan4	Adrbk2
Zfp354c	Anxa2	SNRPN,SNURF	Olfml3	Tmem2	Gm11602	Sqrdl
B930036N10Rik	Rpl13a	Snrpn	Tcl1	Vipr2	Gprasp2	S100b
Flnc	Pdzd2	Ldb2	THBD	Alx4	Capn6	Ldb2
Sim1	Slitrk6	Serping1	Fam198a	BC021785	Elfn1	Cacna1b
Klf14	Sapcd1	Pitpnc1	Ptch1	Lgals3bp	Syt13	Frzb
Sptbn1	Kctd10	Ngfr	ADAMTS10	Fam131a	Ldb2	Zc3h12b
Phactr2	Rhob	Ptplad2	Gm13704	FAM118A	Dnali1	ATOH8
Mmp2	Hck	Dusp10	D130040H23Rik	Sh2b2	Gca	Cacna1d
Timp1	Rai2	CCND3	Fap	1810041L15RIK	Hsd3b7	Crabp2
Fgf7	Tmem109	C430049B03RIK,MIR322,MIR351,MIR503	Col11a1	Lamc3	Crabp1	Spon1
Pcsk9	Emid1	C430049B03Rik	Srrm3	Nr1h3	Zic1	Stx1b
Cltc	Atp5d	Plag1	Ksr1	Brdt	Steap2	Olfm2
Ccl5	Gdpd5	Serpinf1	Fbxl16	Cacna1b	Cachd1	Zkscan16
Ifitm3	Entpd1	Arhgef28	Ldb2	BC028528	Tle2	Hs3st1
Abcc9	Vstm4	Lynx1	Ppyr1	Nell1	Cacnb1	Sdk2
Col27a1	Ptk7	Angptl2	Gm15713	Gem	Tmem132c	A230050P20Rik
Nupr1	Ass1	Rbm20	Sfmbt2	Clmn	Sfmbt2	4930521E06Rik
Chpf	Csrp2	Sh3bp5	Prtg	SPRY1	Dfna5	Prr16
Nenf	Vax2	Cd302	Sox18	Maob	Prdm5	Zcchc18
Add3	Snrpn	Abcg4	P4ha3	Hck	AB124611	4933413L06Rik
Vimp	Ccdc136	Thsd7a	Zic1	Cys1	Bmp4	Lrrn2
Adam33	Fau	Tmem200a	Rsad1	Sp7	Unc5c	Scn4b
Col6a6	Cbr3	NOTUM	Zfp40	Sfxn4	H6pd	A630076J17Rik
Dock1	Vax2os	Rorb	Alpl	Zc3h12b	Tppp3	Thsd7a
Fuca2	4930523C07Rik	Nr3c2	H6pd	Cxcl1	Thsd7a	Mdga1
Sema5b	Tcp11l2	Lrp3	Tmem2	Fap	Hibadh	Rnf144a
Atp1a2	Atxn1	Hoxc6	Prrt1	Pcdhb12	Slc16a2	C1ra
Tram1	Rasl11b	Ssbp2	Nfasc	Ldb2	Nav3	Rasd1
Sorcs2	Cfd	Pex5l	Mgst1	Vegfa	Gareml	Serpinf1
Sec22b	Rps11	Ikzf4	Zkscan16	Gm11201	S100b	Cd1d1
Oat	Exoc6b	Sned1	Tmem176a	Svep1	Gm10007	Hoga1
Dnajc25	Rpl3	Prr5	LIME1	Zkscan16	Dgkh	Nrxn1
Aebp1	Slco3a1	D130040H23Rik	Bcl2	Fli1	Mras	Grb14
Nrn1	Cntn4	Pign	Ptprz1	Tceal6	Kdm1b	Nwd1
Jund	Eva1a	Snap91	Scarb2	Spef2	Phactr2	Rspo3
Jun	Cox7a2l	Ptk7	Cyp2d22	Cyr61	4931406H21Rik	Ppyr1
Txnip	Wdr45	PROK1	HSPH1	IGFBP4	Eda	Gtdc2
Gpr180	Rheb	Zfp945	Prom1	Sirt3	Ptger3	Igfbp5
Kdelc2	Fbp1	Col11a1	Hcn3	Alpl	Fam155a	Shc2
B830012L14Rik	Apela	St6galnac4	4930447N08Rik	Tns3	Serpinf1	Tns3
Dsel	Adipoq	Trim60	Steap2	Gm996	4931430N09Rik	Ndp
Slc9a3r2	Azin2	Cntn1	Camk2a	TBKBP1	Hdac4	Slc16a2
Golim4	Rpl4	Accs	Pcdhb15	Sfmbt2	Lrrtm3	Tcirg1
Timp2	Rpl7a	Rgl1	Lrp1	Serpinf1	Clmn	Golm1
Fzd1	Dhrs3	Mycbpap	Bcl6	Tmem176a	Gm6484	Maob
Zmiz1	Akap2	Hif3a	Pcdhb3	Mdga1	Cys1	Igfbp4
Pdpn	Ei24	Chst8	Svep1	A330021E22Rik	Col15a1	Zfp811
Tmem39a	Fam13a	Gdf10	Kctd12b	Sgca	Ano5	NOTUM
Ikbip	Edn3	Scube3	BC028528	BC048507	Spsb1	Nog
Rpl22l1	Rps19	CEBPA	Prr16	Tspan4	Chodl	Pex5l
Rgs7bp	Hhip	Ncoa7	Dgkh	Arsj	Slc4a3	Kcnn3
Ramp2	Ak3	Nfam1	Cbln3	A230050P20Rik	Per3	Hck
Bsg	Uqcrfs1	Zfp40	Fam184a	Rgl1	Shd	Cygb
Lor	Mfge8	Zic3	Clmn	Chodl	Ranbp17	Heatr8
Svil	Ndp	Cdkn1c	Spry4	Olfm2	Gpx3	Myrf
Tcf7l2	Cxcr4	Rspo1	SPOCK2	Cd1d1	Ltbp1	Zic4
Morc4	Ackr3	Pik3r1	Fos	Rsad1	Cpa6	Lhfpl4
Dpm3	Rps9	Nnt	4931406H21Rik	Heph	Kctd12b	Eya2
Hpgd	Prkcdbp	Chn1	Gm11602	Ltbp1	Aco1	Chpf2
Serf2	Fam174b	Hey1	CACHD1	Abcg5	Lrp1	Pcolce
Ltbp2	Zfp580	Hey2	6030419C18Rik	2010001M06Rik	Alpl	Tmem181c-ps
Rbms3	Krt79	Palm2	Dock6	PLAGL1	Bcl2	Serpine2
P3h2	Prex2	LOC106740	Efcab4b	Rnf144a	Loxl3	Srrm3
Mgat2	Bmp7	Daam2	Inpp1	Ikzf4	Lrrn2	Sned1
Fndc5	Dll1	Srxn1	Dnm3	Bcl6	Tceal1	Dok6
Dap	Neat1	Cnrip1	DYNC2LI1	Ptger3	Vegfa	Hgf
Copz2	Nr4a1	Fam198a	Gpr165	Kctd12b	Hoxd3	SOCS3
Man1a	Zfos1	Pkd2	Amph	Vps37d	C1ra	Stxbp1
Adamts12	Irx1	Adam22	Pisd-ps2	Pbx1	Gm10400	Plscr4
Gfpt1	Snapc5	Slc16a2	C430049B03RIK,MIR322,MIR351,MIR503	Ppapdc3	Ehbp1l1	Mrgpre
Uaca	Emp1	Wasf3	C430049B03Rik	Spsb1	Sulf1	Tspan4
Sv2b	Fam181b	Aspg	Rab36	Ccdc36	Slc22a21	Gm6484
Uggt1	Hist1h1c	Mill2	Gm996	Pcolce	Spock2	Rsad1
Ptger3	Sobp	Sp7	SPOCK1	Gm15713	Sned1	4833422C13Rik
Arsi	Adamts18	Eng	Pcdhb13	H6pd	Lrrc73	Sfxn4
Aak1	Plp2	Mc5r	Greb1l	Zic4	D430019H16Rik	Lrp1
BC028528	Otud1	Oxnad1	Crabp1	SYT13	Spry4	Kdm1b
Klf4	Csnk1e	Dcc	Inhba	D130017N08Rik	Oxnad1	Gm9839
Gmppb	Eif1	Col19a1	Vegfa	Olfml3	Lrrn3	Col15a1
Ttyh3	Ly6d	Ncam1	Gcnt2	Sdk2	Adam22	Cacnb1
Timm10b	Chic2	Prrx2	RAI2	Pisd-ps1	Olfml3	Uba7
Thsd4	Rtn4r	Tex15	Ptchd4	Srrm3	Pcdh11x	Dgkh
Rplp1	Nol3	Lrp1	4833422C13Rik	Cxxc5	Crabp2	Tppp3
C1qtnf6	Enpp2	Ppp1r26	Mir143hg	Bmp4	Zfp811	Lynx1
Nbea	Pxdc1	Cebpg	Frem1	Prtg	Mterfd2	Sfmbt2
Adh1	Pls3	Nrxn1	Aco1	Tbxa2r	Zfp420	Rgl1
Pik3r1	Cdc42ep3	Heph	Rap1gap	Zfp811	A630076J17Rik	Ltbp1
Glt8d2	Crem	Scara3	Per2	Tcirg1	Cyp2d22	Adam22
Cad	Itga4	Gm5820	Col15a1	Efnb3	Amph	Oxnad1
Heg1	Klhl24	Spock3	Dok6	Col15a1	A330023F24Rik	H6pd
Map1a	Daam2	Slit3	Armc2	SHC2	Adcy4	Tbkbp1
Gas7	Tax1bp3	Pbx1	Ncoa7	Ifitm5	Kcnn3	Tbc1d10c
Galnt1	Gm26532	Mr1	Nfatc4	Mapk1ip1	Ncam2	Ache
Vtn	Grina	Trps1	Zfp503	Tle2	Edn3	Nav3
Gm26802	Hoxd9	Corin	Usp25	Sulf1	Nog	Tram1l1
Kcnip1	Rpl15	Inhba	Gm11201	Mterfd2	Snrk	Abcg4
Cryab	Lmo4	Ppp3r2	Rspo3	Mrgpre	Adamts10	Ikzf4
Armcx3	Chmp2b	2810011L19Rik	Ppm1f	Kcnn3	ZFP449	Rarres1
Entpd2	H2-Ab1	Ksr1	Arid3b	Sned1	6030419C18Rik	Pacrg
2019-03-01	Rps6ka3	Abcd1	Prdm5	Cyp2d22	Nfatc4	Smarcd3
Gpc4	Lfng	Magi2	Tcirg1	Mir143hg	Hexim2	Lrp3
Lamc1	Cnbp	A330076H08Rik	2010001M06Rik	Kcnip4	Itpr1	Ccdc36
Calml4	Ccnd1	Rasd1	Dfna5	Dgkh	Nlgn2	9230009I02Rik
Reck	Ddah1	Trpm3	Efnb3	Nacad	Cacng7	Ppfia4
Arsb	Col13a1	Prss12	Anks6	Armc2	Adamts7	Mterfd2
Tnks1bp1	4930511E03Rik	Mc3r	Arhgap31	Tmem132c	Lynx1	Tmem176a
Rbp4	Cyb5r3	Cxxc5	Csdc2	Zfp40	Pcsk5	Lrrn3
Laptm4a	Tns3	Mxra8	Nr1h3	D430019H16Rik	Ogt	Fap
Cbx6	Litaf	Mdk	Gnao1	Tppp3	Pbx1	Nell1
S100a16	Arl6ip5	Arrb1	Sh3bp5	Fbxo27	Scarb2	Emilin1
Sec61a1	Ndufa6	9530068E07Rik	Cacna1c	Gja6	D3Bwg0562e	Cyp2d22
Rnase4	Pnrc2	Cdh11	Pcsk5	Cd302	Fgf14	Pik3r1
Vegfa	Mrpl33	Mterfd2	Gm15217	Gstt1	Frem1	Ptger3
Pcsk6	Syf2	Islr	Elac1	Lrp1	Heatr8	Spsb1
Serping1	Rps3	Gm6484	Penk	Pik3r1	Gm10046	Spry1
Uso1	H2-D1	Gm11149	Pcdhb10	Eda	Ikzf4	Sema6c
Plpp5	Mrgprf	Frs3	Zcchc18	Sox1	Efnb3	Pbx1
Ntrk2	Cyth2	LIMD2	5730409E04Rik	Zkscan2	Slc7a7	Gdf10
Col6a3	Slc6a6	Ltbp1	Naga	Serpine2	BC018242	Cys1
Il33	Wnt10a	Gng2	Slc16a2	Plag1	Dok6	Slit3
Cdr2l	H2-Aa	Meis1	1700085B03Rik	Dlk1	Man1c1	Rbm20
Pear1	Trim47	Mrc2	Sulf1	Tceal1	Slc5a7	Nr3c2
Sec16a	Use1		Pappa2	Efcab4b	Catsperg1	Sh3bp5
Mt1	D430036J16Rik		Rftn1	Fbxl21	Abcg4	Tmem132c
Enah	Dazap2		Chn1	Ndp	Rspo3	Rasa4
Dcbld2	Sncb		4931430N09Rik	Sh3bp5	Ndp	Nfatc4
Rpl35	Fam103a1		Nacad	Zcchc18	Ptchd4	Tle6
Atp5g1	Eef1a1		Ssbp2	Npas4	Pcdha1	Pitpnc1
Htra2	Calcoco1		Igdcc3	Myrf	Ptpru	B230217C12Rik
Ddost	Wbscr27		Ltbp1	Lrrtm3	Slc12a5	D430019H16Rik
Arsj	H2-Q4		Arsj	Fos	Antxr2	Ampd2
Gstm2	Ptrf		Kcne4	Ksr1	Mill2	Pyroxd2
Ccl9	Cxx1a		Pcdhb11	Hcn3	Gdf10	Fam155a
Hook3	Mboat1		Scara3	4931406H21Rik	ZMYM6	Chodl
Kdelr3	Hdac5		Eda	SLC24A6	Zfp641	Mill2
Fam120a	Tmem132c		2810442N19Rik	Stat5b	Naga	Per3
Atp8b1	Mkrn1		C1ra	Bdh2	Zmiz1	D130040H23Rik
Galnt13	Chodl		Thrb	Oxnad1	Dzank1	Gfra4
Col4a1	Ptms		ABCG4	Smarcd3	Zfp809	Fam149a
Fzd4	Vstm2b		Myd88	Ginm1	Cdh11	Olfml3
Sema6c	Arl2bp		Zfp275	Slc16a2	Smarcd3	Gnao1
Sipa1	Mpst		Pbx1	Tmem200b	Gpsm1	Sulf1
Slco2a1	Ilk		Gprasp2	Cygb	Prkaa2	4931406H21Rik
Nynrin	Tubg2		Trim30d	Plscr4	Arsi	Bmp4
Kcnb2	Rpl10-ps3		Pid1	Snai2	Carns1	Fbxl21
Nr2f2	Rps18		Rgl1	Csdc2	Mir143hg	Zfp40
Ero1l	Cebpa		4632415L05Rik	Lynx1	Lama2	Plagl1
Tmem158	Frat2		Gja6	ADAMTS10	Cyr61	Igfbp3
Dad1	Trp53inp2		Stxbp1	Tmprss15	Zfp40	SLC24A6
Slc35a2	C1qtnf1		Ranbp17	Rasd1	Col24a1	Phactr2
Hilpda	Ar		Fosb	6030419C18Rik	Nr3c2	BC028528
Chid1	Uhrf2		Ppapdc3	Aplp1	Zfhx4	Ncoa7
Egr1	Tmem159		Lama2	Uba7	Trim9	Elac1
Rlim	Crybb1		Cpxm1	Gm13710	Sh3bp5	Pcdhb3
Lgr5	Ppfibp2		Snrk	Luzp2	Slc2a10	Stat5b
Tppp3	Krt15		Itpr1	Gm11602	Hip1	Frmpd4
Pxdn	Tomm20		Sat2	Gprasp2	Ncoa7	Spef2
Lrrc59	Pqlc3		Cacng7	Spry4	Khnyn	Chrd
Rarres2	Lgals7		Smarcd3	Nfatc4	STAT2	Cachd1
Zfp536	Mapk3		Aplp1	Thrb	Stxbp1	Heph
Aoc3	Id2		Tceal1	Prkaa2	Srsf12	Dock6
Rps26-ps1	Rtn2		Stat5b	Gareml	Fbxo18	Ppfia2
Fstl1	Pkig		Esr1	Ncoa7	Matn2	Plag1
Nme2	Card19		Ak5	Myd88	DLG5	Gm15713
Loxl3	Cdh13		Tmtc1	Pitpnc1	Samd14	Spry4
Adamts5	Sppl2b		Cdh11	Kcnd2	Pid1	Zic1
Cygb	4930444P10Rik		En1	Prdm5	Mmp19	Hs3st3a1
Golga3	Ptch2		Cd302	Cdh11	Myrf	Ssbp2
Bcl7c	Foxd1		Gm10664	Tram1l1	Pitpnc1	Zfp114
Dpep1	Bnip3		Lynx1	SPOCK2	Pde3a	Slc12a5
Ahnak	Lrig1		Muc1	Pcdhb3	Pcolce	Ptk7
Cspg5	Apoc1		Cygb	ABCG4	Ppyr1	Cdh11
Bgn	Lrrfip2		Tle2	Gm10664	Thrb	Ngfr
Il1r1	Ap1s2		Shank2	Atp6v1g2	Fam69b	LIMD2
Mt3	Dnm2		Adam22	Trim30d	Gem	Pcdhb18
Ssr4	Vamp2		Zfp438	Anks6	Ampd2	Tbc1d4
Tm4sf1	C1qtnf2		Mmp19	Peg12	Slc9b2	Zmiz1
Heatr5a	Raph1		Arhgap44	Dyx1c1	Six5	Adamts10
Gaa	Rpl18		Ikzf4	Rasa4	Cacna1c	Vegfa
Ptgs1	Dhx32		Antxr2	Khdrbs2	Ajap1	Anks6
Endog	Higd2a		Accs	Inhba	Sox18	Gca
Tmem59	Znhit1		Gm6484	Gm13704	Zbtb20	Pnmal2
Nfix	Hbp1		Gm20324	Grin3a	Srgap3	Pign
Uba5	2700060E02Rik		Gtdc2	Zic1	Arhgap44	Appl2
Ank2	Inpp5k		Khnyn	Dclk1	Pcdhb22	Snai2
Wfikkn2	H2-Eb1		Kdm1b	Per3	Kcnd1	Ptch1
Erlec1	Gpx1		Ginm1	Cdkl5	BC096441	Naga
Pi16	Tst		Mmp17	Ssbp2	Arhgef25	Mgat3
Plcl1	Tnfrsf11a		Clec14a	Alb	Klhl14	Gm10664
Adamts19	Ak1		Pik3r1	Idua	Chst14	Exd1
Khk	Zc3hav1		Myrf	Spry2		Vipr2
Ttyh2	Gm5914		Spry2	Appl2		Pcdhb13
Ahnak2	Tspan7		Tsc22d3	Dzank1		Spock2
Fto	Smim5		COL5A3	Scara3		Bai3
Cybrd1	Gtdc1		Nr3c2	Pcsk5		A330023F24Rik
Clec11a	Sgip1		4930426D05Rik	Cebpg		4931430N09Rik
Spty2d1	Bcl11b		Nlgn2	Kif1a		Prdm5
Antxr1	Supt4a		Zfp879	Per2		Scarb2
Pprc1	Pi4k2b		Hdac4	Naga		Cd302
Cyb5a	Eif4h		Gm11627	Inpp1		Kctd12b
Tmem173	Mical2		B3galt1	Bcl2		Ehbp1l1
Cd34	Chmp2a		Zbtb20	Limd2		Apc2
Entpd6	Sost		Bmp2k	Dfna5		Hif3a
Pofut2	Gnb4		A330021E22Rik	Nsg1		AB124611
Col18a1	5033430I15Rik		Sox1	Usp25		Bcl6
Anpep	Aldh2		Usp11	Kdm1b		Thrb
Fam195a	Fam174a		Cebpg	Phactr2		Zfp286
Prkca	Slc48a1		Soga3	CACHD1		Per2
Tmem258	Pde1b		5430421F17Rik	En1		Cyr61
Tagln	Hoxd3os1		Hey1	Hoxa10		Hey1
Papss2	Wnt6		Mex3c	Trim9		Dpyd
Noc2l	Cystm1		Snai2	Pcdhb11		LOC106740
Prelp	Rps23		Pcdha1	ABCA8A		Frem1
Derl1	Mxd4		Mr1	Scarb2		CLCN2
Slc7a10	Smox		Pcdhb21	C1ra		Adcy4
Arcn1	Trp53inp1		Zkscan2	Gfra4		Scara3
Cgref1	Dtx4		Ggt7	Emilin1		Tdrkh
Sec24d	Guca1a		Pde4d	Mc3r		Cdkl5
B4galt7	Tmem38b		Pcolce	Adam22		Lama2
Apbb1ip	Plscr3		Sh3pxd2a	Nol3		Inpp1
Pycr1	Megf6		Maob	Lpar4		Shc1
Alkbh2	Snx7		Trim9	4833422C13Rik		Dfna5
Sardh	Fxyd3		Zmiz1	Pcdhb21		A230057D06Rik
Tead1	Fgd5		4930570G19Rik	Lrrc23		Arid3b
Cnih1	Tanc1		Limd2	Zfp641		BC018242
Adam19	Stxbp2		Pcdh11x	Igfbp5		Bcl2
Cd164	Cfap20		Phf21a	Fgf14		Col24a1
Bfar	Abtb1		Ampd2	Ppfia4		Kif5a
Smtnl2	Retn		Srsf12	Cacng7		Hip1
Slc37a3	Lamp1		Papolb	Ranbp17		Idua
Plod1	Car11		Dzank1	5730409E04Rik		Ccdc62
Crip1	Lhx2		Emilin1	Bnip3		Snrk
Col4a2	R3hdm4		Elfn1	Pyroxd2		Accs
Tmed9	Fam177a		Tram1l1	Frem1		Camk2n1
Elf4	Rpl10a		Oxnad1	Loxl3		Gprasp2
Sntb2	Ltbp4		OBSL1	Lama2		Arsi
Zfp385b	Eci2		Nav3	1700085B03Rik		APLP1
Kazn	Rnf114		Ptpn22	BAI3		Magi2
Prdx4	Mup17		Fst	Ptch1		Kif1a
Tmed10	Rbm7		Ptpru	Thpo		Zfp879
Mogs	Vipr2		1700109H08Rik	TAF4B		ANKRD46
Lrrn4cl	Rab3b		Phactr2	Clec14a		Slc8a3
Tmem107	Cd44		Kdelc2	A230057D06Rik		Tsc22d3
Mettl21b	Ppp2ca		Kif1a	Fam149a		Meis1
Rapgef2	Eif4ebp1		ABL1	Cdh18		Arhgap31
Nid1	Pdlim1		Gcnt4	Hoxc8		Pde3a
Celf2	N4bp3		Dpysl4	Shox2		Hdac4
Ufm1	Maf		Sned1	Cblb		Lpar4
Mkks	Gm11541		4933421O10Rik	Gm11149		Nsg1
Itgb3	Ppm1d		Masp1	EHBP1L1		CPT1C
Shisa5	Sdhaf2		Lrp3	Alx3		Cmklr1
Creb3l3	Rapgef4		PYGO1	Ptk7		Mex3c
Zfp516	Spr		Gm10845	Gnao1		Ranbp17
Golt1b	Alx4		Sema3g	Snrk		En1
Zfp36	Cd82		Shd	Aco1		Cacng7
Tmem45a	Prlr		Armcx5	Gtdc2		Aco1
Apaf1	Dbndd2		ARMCX5,GPRASP1	Hey2		A330021E22Rik
Arl1	Auh		Kif5a	Ampd2		Ptpn22
Ankrd27	Sh3bp4		Tex15	Ryr2		Gng8
Igfbp7	Dusp8		Xylt2	ZFP945		Nlgn2
Pla2r1	Smco3		Vps37d	Cpxm1		Col19a1
Usp16	Heyl		DLG5	Stxbp1		Pcdha1
Tcf7l1	Usp2		Hdx	Ptchd4		Ppp1r26
Mmp23	Kctd9		Aldh7a1	Arhgap31		Gm11602
Ganab	Kazald1		Zfp809	Pde3b		Khnyn
Greb1l	Akr1b10		Loxl3	Muc1		Dmc1
Qprt	Bcl2		Prmt2	Crebl2		Cacna1c
Sar1a	Ginm1		EHBP1L1	Paqr8		Arhgap15
Tsr1	Lmo7		Aff2	Hif3a		Syt13
Cpxm1	Rab7		4430402I18Rik	Rap1gap		Gem
Itpr2	Vwc2		Mterfd2	Armcx6		Ogt
Gstp1	Gbp7		Zfp420	OBSL1		BC096441
Cul7	Dctn3		Adcy4	Hey1		BC096441,TNFSF12,TNFSF13
P4ha2	Ift43		TAF4B	Pcdhb13		Angptl2
Psap	Ndst3		Cpt1c	Meis1		Dnajc12
Acbd3	Yipf4		Pitpnc1	Zfp275		Prkaa2
Sncaip	Gm15222		Slc8a3	Igdcc3		Itpr1
Shc1	Rell1		Meis1	Accs		SNRPN,SNURF
Emp3	Vmac		A330023F24Rik	Rpl39l		Snrpn
Zc3hav1l	Pltp		LRRN3	Mmp19		Chn1
Baiap2l1	Ibsp		Gpsm1	Zfp879		Nnt
Axl	Rgs16		AY512931	Soga3		Magee1
Il6st	Agap1		Dclk1	Pcdha1		Antxr2
Ms4a4d	S100a14		Bdh2	Gm6484		Slc4a3
Sepn1	Chchd10		Zfp52	Ogt		Ssc5d
Npepl1	Eif2a		Pcdhb19	Itpr1		Ggt7
Gm26615	Grasp		Daam2	Zbtb20		Hoxc5
Pink1	Psmb1		Crebl2	Mex3c		Ptplad2
Esr1	Pcif1		Trim46	1700109H08Rik		Cnrip1
Hivep2	Slc7a2		Ttc8	Dock6		Lphn3
Lysmd3	Asl		Gm5577	Hoga1		Samhd1
Thbs4	Eif4b		Gm5077	Prlr		Samd14
Ephb2	Fam65b		Ocrl	Ebf1		Gxylt2
Cxxc5	Pfkp		Ndp	Arhgef28		Prlr
Aldh1l2	Pald1		Plscr4	Hmcn1		Pcdhb16
Rgs3	Phf11d		Pcdhb16	Sat2		Zbtb20
Col24a1	Grb14		Pyroxd2	Camk2n1		Hey2
Efhd1	Ackr4		Maff	Fam184a		Hmcn1
B3galnt1	Ifi35		B3galt2	Arhgap44		Rspo1
Rpl41	Paip2		Mrc2	PHF20L1		Zfp275
Colec12	Cnnm1		Rpl39l	Prmt2		Zfp809
Ppp2r5a	Spry1		Thpo	Gng2		XYLT2
4833422C13Rik	Pon2		Gpr173	Dpysl4		CCND3
Steap3	Rps16		Hip1	Srsf12		Slc2a10
Ppp1r9a	Dscam		Gng2	Nr3c2		Ebf1
Triobp	Uqcrh		Ehbp1	Gfra1		Hoxa10
Praf2	Mtss1l		Dlg4	Zmiz1		Mr1
Idh1	Slc3a2		LOC106740	Mmp17		Abcd1
Prrg1	Fn3k		Bmp3	Slc2a10		Loxl3
Tnfrsf11b	Nfkbia		Thbs3	5430421F17Rik		Hoxc8
Srpr	Trabd2b		Dchs1	Pdgfra		Gfra1
Csf1	Fancc		Col6a3	Fosb		Abl1
Erg	Ccdc141		Grik5	Glis3		Gng2
Trim2	Ren1		Stxbp4	Penk		Ddit4l
Vapb	Hfe		Tmem200b	Mdk		Ptchd4
Dst	Gmpr		Tbxa2r	Tex15		Obsl1
Rbpj	Borcs7		Pcdhb14	Slc8a3		ZMYM6
Hk2	Trim16		Per3	Rnf150		Gm10400
Scara5	Rtp4		Unc13b	Zfp809		Dchs1
Tpst1	Perp		Slc22a21	Slc9a5		9530091C08Rik
Fgf21	Chrna5		Arhgef9	Matn2		5730409E04Rik
Ltbr	Rpl7a-ps5		Lpar1	Adcy1		Cpne5
Slc10a7	Coch		Ino80d	Tsc22d3		Inhba
Ggcx	Trappc6b		Glis3	Phf21a		Mrc2
Arhgap42	Ap2m1		Clip3	Arid3b		Mir143hg
Gdnf	Fam101a		Slc5a7	Abcd1		Cebpg
Pdlim5	Ptpro		Grem2	Khnyn		Tmem200a
Gnl1	Acads		Zscan2	Gpr173		Daam2
Gpr153	Fhl1		Matn2	Magee1		Ptgfr
Tnfsf12	Plpp2		Rnf150	Nfasc		C430049B03RIK,MIR322,MIR351,MIR503
Sec24a	Fgfbp3		Dusp1	Vcan		C430049B03Rik
Chpf2	Rasd1		Fndc3b	Mr1		Zfhx4
Sfrp5	Dusp26		Tmem100	RBM12B1		Pck2
Tmed2	Gm8797		Nol3	9530091C08Rik		Matn2
Des	Map6		Rps6ka5	Hip1		Sfrp2
Prorsd1	Cyp27a1		9530068E07Rik	Srgap3		Pcdhb6
Dhrs7	Alb		Tmem204	Daam2		Hoxc6
Lgals3bp	Palm2		2610005L07Rik	Ehbp1		Pcdhb8
Nhsl1	Rpl24		Cblb	Tmco3		Paqr8
Aes	Efcc1		Fhod1	B3galt1		Chd5
Ppp1r3c	Rpl6l		Draxin	Ncoa1		Shd
2019-03-08	Myof		Ptprm	Arsi		Hexim2
Tm9sf2	Rpl21		Uba7	Magi2		Fcgrt
Yif1a	Atp8a2		Wnk3	Stat5a		Gm5077
Col15a1	Bace2		Dnalc1	Pcdhb16		Zic3
Gm16863	Cab39l		Abcd2	Shank2		Prmt2
Sptan1	Rpl35a		Pcdhb22	Maff		A330076H08Rik
Marveld1	Cpped1		Fbxl21	Tmem47		Tex15
Medag	Acss1		Hey2	Kcne4		Clec14a
Rps29	Edaradd		Tmem151b	Gcnt2		Fam189a1
Zfp275	Chp1		Gfra4	Gcnt4		Igdcc4
Thra	Nacc2		Zfand4	Arhgef9		Iffo1
Vangl1	Abi2		Habp4	Ptpn22		Trim9
Yipf5	Dusp4		Tubg2	Ctif		Gm5577
Peak1	Anxa11		A230057D06Rik	Elfn1		Ptpru
Tek	D16Ertd472e		Meis3	Rspo1		Slc22a21
Hif3a	Lrfn5		Emilin2	Hdac4		Meis2
Ampd2	Msn		Dnajb5	Gm5077		Bdnf
Ccdc8	2610524H06Rik		Tet1	Ino80d		Pcdhb20
Rps27rt	Slc4a8		Rnf182	Abca6		Cblb
Lrrtm3	Rps7		Zic3	Slc7a7		Slc9b2
Akr1cl	Cst3		Fam126a	C430049B03RIK,MIR322,MIR351,MIR503		Vcan
Pi15	Tbata		Palm2	C430049B03Rik		Rab30
Ccl3	0610009L18Rik		Srgap3	BC096441		Pcdhb22
Prnp	Rpl29		Pde3b	BC096441,TNFSF12,TNFSF13		Glis3
Med13l	Alpl		Mdk	Ggt7		Abca8a
Rpl39l	Gm10561		Tmem35	Cpq		Gm20172
Alkbh1	A430005L14Rik		Leprel2	Fcgrt		Thbs3
Sfxn2	Bhlhe22		Ntn3	Igdcc4		Bai2
Begain	Baz1a		NTN3,TBC1D24	Ptpru		Kdelc2
Pmm1	Mrpl4		Eng	Mrc2		Fam69b
Sqrdl	Gorasp2		Jph4	Nicn1		Dzank1
L3hypdh	Acot9		Fcgrt	Bmp3		Arhgef9
Angptl2	Atp6v0e		Zfp286	Stxbp4		Gm5607
Magel2	Alpk2			Tgfbr1		Leprel2
Rab22a	Fstl3			Col24a1		Tgfbr1
B4galt2	Iscu			9530068E07Rik		Taf4b
Kank1				Slc5a7		Chst14
Abca9				DLG5		Ncam1
Rps28				Hoxc6		Loxl4
Mmp19				B020004J07Rik		Sox18
Kcng2				Antxr2		Pgf
Dag1				Gm10845		Pcsk5
Htr1f				Draxin		Stat5a
Meox2				Npr2		Srgap3
Ncam2				Trps1		Stxbp4
Zfp423				Meis2		Ncoa1
Cnfn				Grem2		Dlg4
Magi3				Chst14		Zfp882
Ugcg				Ppm1k		Pde3b
Ifrd2				Leprel2		Dlk1
Plscr1				Rps6ka5		Cxx1c
Gramd3				Arhgef25		Npr2
Gorasp1				Serping1		Slc22a5
Arhgap29				Dchs1		DLG5
Bmp1				Sox18		Cdkn1c
Tmed1				Tet1		Tet1
Mtap7d3				Pde4a		Efemp2
Sfrp4				Hcn1		Prr5
Adamts2				4930426D05Rik		Srsf12
Cxcl2				Armcx5		Dcaf12l1
Selk				ARMCX5,GPRASP1		Eng
Jade1				Ncam1		Ehbp1
Rpl39				Amph		Ntn3
Angpt2				Lpar1		NTN3,TBC1D24
Rpn2				C1s		Abcd2
Slc38a10				Ston1		Gpsm1
Bet1l				Slc9b2		Mmp19
Atp8b2				Gnl2		5430421F17Rik
Matn2				Loxl4		Bmp3
Ppp1r13b				Zic3		Six5
Gucy1a3				AI646519		Palm2
Lmo3				Usp13		Pdgfra
Cd55				Slc43a3		Serping1
Cacna2d3				Abcd2		Sox2
Ergic1				Glis1		Draxin
Gm20628				Nlgn2		Prrx2
H2-Q10				4933424G05Rik		Agphd1
Sult5a1				Efemp2		Zer1
Foxs1				Zfp286		Ston1
Pros1				Mxra8		Prpf40b
Hmgn3				Agphd1		Ccdc157
Bmper				Dsel		Pkd2
Ppan				Zfp334		Fgfr1
Zcchc24				9430069I07Rik		Mdk
Pik3r2				Fam105a		Lamb2
Hdc				Ajap1		Nicn1
Cox16				Pde4d		Habp4
Sra1				Aff2		Pde4d
Scai				Wnk3		Ginm1
Pcdh20				Maged2		Gm11149
Arfgap1				TMX3		Tceal1
Adamts10				Kdelc2		Pcdhb15
Sdpr				Cnrip1		9530068E07Rik
Itga1				Cacna1c		9030612E09Rik
Tmem214				Phlpp2		Ndrg4
Zfp383				Gpsm1		Prkar1b
Stard5				Pde1c		Caskin1
Zfp449				Slc4a3		Wscd2
Ipo4				Birc3		Zfp945
Cdk7				Pkd2		Trps1
Chsy1				Eng		St6galnac4
Lpp				Hdx		Arhgef25
Il15ra				Pcdhb8		Mxra8
Abhd14a				Cpt1c		Pfkm
Dnajc1				Pabpc5		Arrb1
Adgrd1				Trim46		Zfp334
Lonrf1				Dlg4		Cdh10
Tmem263				Adamts6		Rab40b
Rin3				Rnf182		Crebl2
Top1mt				Kctd10		Hoxd3
Angptl4				Colec12
Ptgfr				Hgf
Comt				Dnalc1
B4galt1				B3galt2
Cttnbp2				Zfp37
Tbc1d8b				A630089N07RIK
Eif2ak3				Rab40b
Olfml2b				Fndc3b
Mapk12				Agtpbp1
Megf10				Ssc5d
Prrc1				Clip3
Eef2k				Meis3
Fxyd1				Pros1
Thbs3				4931430N09Rik
Ubtd2				Ocrl
Lrp6				Csf1
Miat				LOC106740
Srgap2				Lats2
Rasgrf1				Wfs1
Sec13				Triqk
D630033O11Rik				Kat6b
Sostdc1				Snrpn
Ankrd55				Fam126a
Ptges3l				Thbs3
Itga9				Zfp354a
Rpl12				Usp35
Atp5e				Epha7
Elfn1				4933400F21Rik
Pcgf2				REV3L
Nbas				Shd
Ada				Tril
Tmem64				Fstl1
Plcd1				4930511M06Rik
Lmx1a				Vax2os
Hoxa11				4930470H14Rik
Ttc39a				Rcn2
Glt8d1				Nid1
Enox1				Six5
Pmepa1				Gm17821
Zdhhc9				Gypc
2019-09-02				Cdh10
Slc25a39				Slc7a10
Cercam				Chn1
Slc39a13				Rab30
Psd				Invs
Heph				Tmem8b
Zdhhc5				Klhl7
She				Arsb
Zfp651				Ppp1r26
Spcs1				Prrg1
Ccm2				Hoxc9
Zfp395				Fkbp10
Fzd7				Pfkfb3
Slc35e1				Purg
Ccdc85b				Olfr856-ps1
St3gal2				Gm11627
Ptger4				4930570G19Rik
St3gal1				Pid1
Cdc42ep5				Ntng1
Cth				Cxx1c
Ifi27				Bdnf
Rap2a				Zfp36
Abca8a				Arrb1
Ankib1				Epm2aip1
Igsf8				Lepre1
2810428I15Rik				Tenc1
Pik3ip1				Pcdhb17
Pde8a				Cacna1h
Gm43419				Thsd4
Hcfc1r1				Lsamp
Nnmt				Plcb1
Ncor2				Ddr2
Vav2				Maged1
Mob3a				Zfyve16
Irs1				Abca5
Rab30				Pde1a
Ccdc102a				Efcc1
Tbl2				Ntn3
Dync1h1				Palm2
Tbkbp1				Dnajb4
Rassf8				Mir1897
Dnajc21				Pcdhb18
Cmtm3				Slc22a21
Per1				Fbxo10
Ccl6				Atg10
Edem2				Rab13
Ift20				Ss18
Epb41l1				Gpc6
Ctage5				Bicc1
Gatsl3				Zfp449
1110065P20Rik				Nkd2
Srpx2				4930592A05Rik
Il1b				Radil
D15Ertd621e				Dcaf12l1
Gsto1				Pabpc4l
Cd276				Cebpd
Pdgfrl				Prkcq
Pofut1				Prrt2
Fam102a				Dusp1
Col4a3bp				Ptgfr
Itpripl2				Fgf2
Isoc1				Lipa
Plekha5				Fmnl2
Igf2os				Rbms3
Dcaf12l2				Fst
Slc30a5				Rab3b
Mob1a				1500009L16Rik
Hnrnpa0				Zfp354c
Pde4b				Prrx2
Prdm5				Pcdhb22
Lamb2				Zfp287
Ptgs2os2				Fgfr1
Ptges				Gm9159
Ssr3				Ppp4r4
Bad				6330549D23Rik
Aplp2				Camk2a
2610016A17Rik				Fhod1
Gnpnat1				Zscan2
Prkab2				Grik5
Tns1				Tle1
Git2				Ubtd2
Ifitm2				Fsd1l
Dusp3				C1qtnf1
Arhgef19				Zfp874b
Il16				Jdp2
Fads3				Pfkm
Lars2				Slc25a36
Olfml3				Pde3a
Clint1				Grk4
Tmem256				Prkar1b
Slk				Iqsec1
Sema3f				Rab4a
Fbln5				Pcdhb15
Lama2				Tubg2
Yif1b				Fam115a
Fpgs				Pcdhb14
Mon2				Naalad2
Thsd1				Dlc1
Nfe2l2				Masp1
Hykk				Zfp963
Atp11a				Fignl2
Mmp27				Smarca1
Ppp1r15b				Gsdmd
Mier3				Rgs6
Tnc				Mill2
Helz				Lix1l
Wnt9a				Snhg8
Tlcd2				Sox2
Cyba				B4galt2
Copg1				March3
Tshz3				Pkd1
Armcx4				Papolb
Piezo1				Jazf1
Cda				Klhl22
Dock11				Reck
Tmem135				Gm20748
Fam46c				Fbn1
Slc39a9				Clmp
Glb1				Pcdhb7
Ddx3x				Fam161a
Tgfbr3				4430402I18Rik
Ntn4				Ccdc102a
Gna14				Pvrl3
Steap2				Gpr124
S100a11
Lrpap1
Aig1
Timm8a1
Npdc1
Tsc22d4
Asap3
Fut4
Foxn2
Col16a1
Rplp2
Gars
Taok3
Crlf2
Akr1c18
Itpr1
Tmem51
Prr16
Egln2
Ccnl1
Nagk
Ttc39b
Fut11
Phb
Dpp8
Fgf10
Ggt5
Cma1
Sppl3
Atxn2l
Lats1
Map3k12
Arl5b
Srpx
Cdc26
Lypd2
Chrdl1
Nfatc3
Mxra7
Bloc1s1
Ecm2
Vstm5
Atn1.1
Ubl4a
Acta1
Prdx5
Ak5
Fam8a1
Ncoa2
Bcap31
Lman2
Inafm1
Rnf217
Cdh11
Smim13
2019-09-04
Tmod2
Gipr
Acat1
Bmpr1b
Clip4
Rhobtb1
Alyref2
Notch1
Deb1
Il1rl1
Cnrip1
Slc4a4
Snhg18
Stx4a
Scamp2
Kcnk6
Slc26a2
1700019D03Rik
Rps6ka4
Arfip2
Gria3
Tpsb2
Syvn1
Naprt
Ntrk3
Usp7
Cog2
Tbc1d23
Zyx
Galm
Ptchd1
Gamt
Wfdc1
Tfpi2
BC030336
Pmp22
Zfc3h1
Cxcl1
Klf9
Fam45a
Slc10a3
Maml2
Fbxw8
Clec1a
Sec14l1
Ap1b1
Cd36
Pde4a
Sdccag8
Myo9b
Cpq
Btbd3
Ifit3
Gpr107
1700086L19Rik
Echdc2
Gba
Gfpt2
Igsf10
Dusp23
Gm9930
Cluh
Slc35c2
Sh3gl2
Gpr135
Slc22a15
Dram1
Atf5
C130026L21Rik
Sec23a
Slc39a14
Mbtps1
Gsn
Klf6
Ildr2
Mien1
Plekhg1
3110040N11Rik
Nrbf2
Preb
Rpsa
Rasl12
Slc50a1
Gabarap
Zdhhc21
Lgals9
Tmed5
Nol6
Zfyve21
Tnxb
Hcfc2
Arsa
Abhd11
Tusc1
Rerg
Mphosph6
Slc36a4
Srxn1
Lmbr1
Mcfd2
Loxl2
Fam20b
Serpinb7
Ephx2
