## Supplemental Table 5 for "Single-cell transcriptome profiling reveals dermal and epithelium cell fate decisions during embryonic hair follicle development"

### Sheet: Sheet1
Signature gene list (E16.5 Matrix/HFSC vs P5 Matrix/HFSC)
E16.5 Matrix (this study, E16.5)	P5 Matrix (Rezza et al. 2016, P5)	E16.5 HFSC Gene set 1 (this study, E16.5)	E16.5 HFSC Gene set 4 (this study, E16.5)	P5 HFSC (Rezza et al. 2016, P5)
Lhx2	Tal2	Igfbp2	Apoe	Krtap17-1
S100a6	CCDC109B	Cnfn	Lypd3	HAPLN2
Ucp2	Mzb1	Krtdap	Krt17	Trpc4
Hmgcs2	Gm20594	H19	Ly6d	Pcp4
Ubb	Aif1	Krt14	Krt79	Kcnmb3
Alcam	Wnt8a	Krt1	Jun	Gbx2
Ccnd1	Gm889	Fth1	Hspa1a	Klhl3
Il11ra1	Prr9	BC100530	Cirbp	Krt13
Cntfr	Sp6	Ndufa4l2	Sox9	Aldh3a1
Rbm3	Krt73	Krt10	Fxyd3	Rasgrf1
Ptn	LRAT	Tmsb4x	Barx2	Itgb8
Igfbp7	Adh6a	Stfa3	Krt7	AA388235
Arl4c	Fbp1	Dmkn	Ccer2	AI197445
Creb5	Ovol1	Krt5	Tagln2	Col2a1
Krtap17-1	KRT23	Krt6a	Txnip	Serpina9
Nrp2	Ascl4	Hspb1	Casz1	Crip3
Fxyd6	Krt25	Mal	Sdc4	Adamts17
Mycn	Msx1as	Krt15	Junb	COL4A4
Cd200	Svip	Slc2a1	Pthlh	Ldlrad2
Gas6	Krt71	Krt4	Cyr61	Col4a3
Lap3	Cldn4	Fgfbp1	Ypel3	Shisa2
Ctsl	Krt27	Ccl27a	Myl12a	Sema3e
Ubald2	Myo5b	Wnt4	2010111I01Rik	Abi3bp
Timp3	Rhov	Serpinb10	Csrp1	Nppc
Slc40a1	Tchh	Atf3	Reep4	Thsd1
Arg2	Tgm1	Postn	Crip2	Tgfb2
Tgfb2	Crym	Asprv1	Sgk1	Foxc1
Sh3bp4	Liph	Satb1	Nbl1	Tnfrsf11b
Atp6v1b1	Slc16a10	Cotl1	Tgfbi	Tgfb3
Prss35	Xkrx	Aqp3	Map1lc3b	Gm15441
Slc39a8	9230102O04Rik	Tppp3	Capns2	Gata6
Krt28	Zfp750	Sprr1a	Lmna	9330175E14Rik
Bgn	Pcdh7	Fos	F11r	Dpysl5
Shh	Crnn	Dsp	Tmem59	ESYT3
Cux1	Foxn1	Dbi	Cst3	Tgm5
Me1	St14	Stfa1	Idh1	Pcsk6
Ank	Krt28	Jund	Map1lc3a	FOXI3
Pdzrn3	Pecam1	Col17a1	Actg1	Bend7
Tshz2	GSDMA	Gcat	Btg2	ANK
Golga7b	Stk17b	Dusp1	H3f3b	Ramp3
Krt35	PPFIA3	Mafb	Gsn	BC016579
Lbh	Mettl8	Socs3	Tgfb3	4933433C11Rik
Fam132a	Krt75	Megf6	S100a14	Cgnl1
Ovol2	Acsm3	Pou3f1	Pdlim2	Pthlh
Wipi1	Myh14	Aldoa	Nrtn	Fzd7
Ptms	Rnf180	Ier2	Ube2b	Il31ra
Rasl11a	Hspa2	Tsc22d1	Rhob	5031434C07Rik
Cadm1	Wdr47	Ppl	Atox1	RIC3
Slc25a5	Slc39a8	Endou	Cd9	SERPINE1
Bach2	Epha2	Sparc	Eif3f	Sox9
Crip1	Golga7b	Ppp1r14b	Acadl	Hspa1l
Lmo4	Pvrl4	Gsto1	Atp6v0e	Cacna1e
Adgrg1	Dlx4	Gas1	Tbx1	SYNA
Sox21	Bpifc	Csta1	Wdr45	Slc1a2
Bcl2	Anxa9	Cdkn1a	Trim29	Gsdma3
H1f0	Spns2	Emp1	Peli1	Gm3230
Tgm5	Dlx3	Slc1a3	Pink1	Ptprv
Gstm5	Marveld2	Klf5	Cltb	Nupr1l
Fam134b	Spint1	Klf3	Cebpa	Fam101b
Oaz2	E2f2	Wnt16	Kcnk7	Tox
Arf5	Emcn	Celsr1	Lgals7	IRX1
Ptch2	Hspb8	S100a11	Cwh43	Phyhip
Abi3bp	Pkp2	Krt77	Sostdc1	ARHGEF19
Ndrg2	Padi3	Rab38	Pdlim4	Cpsf4l
Fn1	CCDC12	Oat	Cyp4b1	Krt6a
Elovl7	Grhl1	Plagl1	Rab7b	Nxph3
Saraf	Cd68	Klf4	Emp2	Ccno
Sp5	Cpm	Ahnak2	Cdc42ep3	Nfatc1
Csrp2	Prnp	Ndrg1	Hbp1	Boc
Epcam	Mapk12	Myc	Litaf	Moxd1
Fzd1	Csgalnact1	Anxa8	Plet1	Gpr161
Ewsr1	Oprd1	Ahnak	Acsbg1	B230206H07Rik
Runx1	Bspry	Klf6	H2-D1	Lgr6
Fabp4	Edar	Itga6	Gjb3	Iyd
Bnip3l	LONP1	Crct1	Klc3	Krt17
3632451O06Rik	Rasgef1b	Fosb	mt-Co1	Fbln1
Hoxc13	Dlx2	Mef2a	Gpc4	Nedd9
Gja1	Thg1l	Tacstd2	Lmo1	Gpc4
Spint2	Ccdc92	Sbsn	Angptl4	Sgk1
Hadhb	Hopx	Slc26a2	Cited2	Egr2
Lgmn	Lurap1l	Egr1	Eci2	Hist1h4f
Slco4a1	Zmynd19	Sox15	Nfix	Sgms2
Paip2	Nup210	Cysrt1	Gm8730	FAM115C
Bmp4	Mboat1	Sfn	Sat1	Socs5
Edn1	Dlx1as	Elovl4	Tspo	H2-T23
Cpe	Arrb2	Pdlim1	Eif3h	Gm1082
Tspan18	Plekhg3	Ell2	Dlk2	Slc7a6
Mrps33	Fabp5	Pak6	Gm5860	Ctgf
Gadd45g	Muc15	Them5	Cryab	Lrig1
Efnb1	Bach2	Chchd10	Rab25	Mal2
Shmt1	Fdps	Anxa1	Cd44	Adamtsl1
Cct4	Ccdc68	Ngf	Acot1	Rgs2
Eif4ebp1	BC024582	Hotairm1	Pim1	Cyp1b1
Rab34	4930487H11Rik	Ybx3	Pfdn5	Serpina3f
Pi4k2b	Tsfm	Il17rc	Tgif1	Cited2
Hnrnpdl	PAK4	Avpi1	Ramp1	Pdk4
Moxd1		Gltp	Lamb3	Tfcp2l1
Lfng		Gnai1	Ephb6	Fzd8
Hnrnpk		Zfp36	Rtn4	Dnaja4
Vdr		Txndc17	Msn	Steap4
Msx2		Btg1	Sepp1	0610039K10Rik
Rgcc		Anxa2	Cir1	Atp6v1b1
Hspa2		Ptprz1	Ctsb	Ntf5
Bok		Wls	Rassf10	Fst
Gli1		Tanc1	Itm2b	Nrg1
Car3		Ackr4	Paqr5	Rnf39
Trpv4		Ctsc	Fam84a	Mx2
Plin2		Krt13	Alox12e	Apoe
Hopx		Fam81a	Rabac1	Foxo6
Mzt1		Ces2g	Pcbp2	Nup210l
Atp5b		mt-Co3	Gltscr2	Ephx1
Ube2d3		Prdm11	Ctsa	Agfg2
Ift43		Clic3	Ppp1r14a	Ier3
Krt27		mt-Cytb	Ormdl3	Ppifos
Fcgrt		Sprr1b	Perp	Ccdc120
Dnase2a		Calm4	Yipf4	Rgs11
Sin3b		Evpl	Phyhip	Hsph1
Lgr6		Zfp36l1	Fst	Nqo1
Gpm6b		BC117090	Tmem50a	Ehf
Chp1		Wnt3a	Sfxn3	Dlk2
Ldlrad3		Lgals3	Ctsd	Gm5860
Maf1		Sdc1	Nfatc1	Casp3
Paics		Ralbp1	Serpinb6a	Homer1
Acat1		Serpinb12	Foxo1	NABP1
Tm7sf3		Defb1	Krtcap3	Crim1
Gnb1		Pkp1	Rgma	Arid5a
Lgr5		Fam25c	Egr2	Slco2a1
Gm28875		Wnt10a	Nupr1
Nfe2l3		Antxr1	Sema3b
Ptma		2610528A11Rik	Ifi27
Fgfr1		2200002D01Rik	Efna1
Prdx4		Polr3g	Glul
Med28		Ifitm3	Rab11b
Fam13a		Gdpd2	Gjb4
B2m		Srm	Klf13
Smarcd2		Rab27a	Dctn3
Ptch1		Rdh12	Neat1
Msx1		Itgb4	Igsf3
Dkk3		Sdr16c5	Eif3k
Tsg101		Nrarp	Zfp36l2
Ascl4		Nr2f2	Xpa
Cdc25b		Pycard	Hebp2
Dmd		Spsb2	Plp2
Pdgfa		Bglap3	Gm10600
Bckdha		Col7a1	Eef2
2700060E02Rik		Sema3f	Grhl1
Lgr4		Sult5a1	Scel
Klhl24		Smtnl2	Cidea
Nudt21		Ptrf	Rpl13-ps3
Cldn10		Nr4a1	Rnf167
Adamts17		Pou2f3	Cdh13
Mt4		Bcl10	Arhgap24
Gtf2ird1		Grhl3	Nfkbia
Pbk		Tmem176a	Csgalnact1
Slc16a7		Zbtb7a	Adgra3
Dct		Eef2k	Fibp
Myoz2		Sdr16c6	Serpinb11
Pcdh19		Ckmt1	Reep5
Gclm		Psapl1	Tcp11l2
Adamts1		Spns2	Tnfrsf12a
Carkd		Mast4	Rarg
Dennd1a		Fam46a	Btf3
R3hdm4		Serpinb3b	Lifr
Gm8797		Atp13a3	Bcam
Capza2		Klk8	Cnppd1
Notum		Sh3bgrl3	Supt4a
Acer3		Hmgn1	Foxn3
Tmem41a		Dll1	Frat2
Rasgef1b		Cfap57	Gnb2
Eif2a		Kdm5b	Ubxn6
Shisa2		Plec	Ly6g6e
Mff		Klk10	Cpsf4l
Eif3l		Klf2	Tprgl
Sypl		Npl	H2-T23
Tmem54		Prkcdbp	Lamc2
Cbr4		Ehd2	Ccndbp1
Tnfrsf18		Dgat2	Serinc2
Ccdc92		Met	Inpp5k
Selk		Hist1h1c	Akr1a1
Nsmce4a		Chst15	Cldn1
Rbm7		Il6st	Tpd52l2
Cdkn2c		Crybg3	Ddrgk1
Gpsm2		Mboat2	Rpl3
Rnaset2b		Serpinb7	Smpdl3a
Fam103a1		Alox12b	Tsc22d3
Pdzd2		Kcnk2	Bri3
N4bp3		Rnase4	Chmp2a
Dlx2		Hsd17b7	Apoc1
Tnik		Cldn4	Ergic3
Zfp580		Il22ra2	Rpl15
Gm13305		Fam71a	Leprot
Pik3ip1		Nebl	Palmd
Slco3a1		Calm5	Gabarapl1
Tecr		Rgmb	Mrpl24
Igsf9		Notch3	Rab5a
Atp6v1g1		Fam57a	Arid5a
H13		Nab1	Fam234a
Rnaset2a		S100a10	Slc27a1
Myzap		Rassf9	Ifngr1
Lrp4		Sgsm2	Syf2
Trf		Mrpl23	Pir
Hdac11		Fosl2	Cpxm2
Ung		Ablim1	Vamp8
Lurap1l		Irx3	Mkrn1
Cobl		Metrnl	Klf7
Ppp1ca		Hes1	N4bp2l1
Atp5g2		Klk7	Mat2b
Pcif1		Nfia	Calml3
Serpina9		Tchh	Kdsr
Tgfb1		Ak2	Foxc1
Aim2		Fam126a	Parl
Dnajb6		Cldn23	Brap
2610524H06Rik		Bex1	Cmtm8
Nt5c3		Ggta1	Asah1
Ywhah		Ace2	Ifi27l2a
Sgk3		Mdfi	Mapk3
Cct7		Wnk2	Cd59a
Asnsd1		Gsta2	Mcam
Eif4a1		Itpr2	Trafd1
Mtmr7		Thbs1	Cox7a2l
Zbtb20		Serpinb3c	Rnf114
Gdi2		Dstn	Ephx1
Bnc2		Anxa7	S100a1
Pef1		Tmem45a	Gabarap
Rhbdl3		Rhov	Dsc3
Dlx3		Nbeal2	Mxi1
Lxn		Dsg1a	Cyb5a
Pfkp		Ptgfrn	Prss22
Psmb4		Spink5	Adipor1
Ap2m1		Mien1	Sp3os
Coq7		Mgll	Calcoco1
Med30		Ogt	Uqcrc1
Thra		Sh3d21	Cfap20
Cyth2		Lypd6b	Angptl2
Arl13b		Capzb	Irf5
Ube2d2a		Mall	Tmbim6
Stxbp6		Sult2b1	Rpl6l
Eif3m		Kcnj15	Tmem53
Ptk2b		Pkp3	Wbscr27
Fgd6		Mreg	Atraid
Kiz		Cpox	Pigp
Scx		Mark2	Nuak1
Cldn8		Erlin1	Trib1
Orai2		Map3k6	App
Oxa1l		Pusl1	Stat3
Sri		Ehd4	Cav2
Ptk7		1810011O10Rik	Trappc6b
Acta1		Efna3	Sptbn2
Acp1		Tmem176b	Atp6v0d1
Zfp358		Ahcyl2	Lgals9
Dazap1		Irs1	Gstm1
Aplp2		D8Ertd82e	Hadha
Impdh2		Ascl2	Sema3e
Rnaseh2a		Diaph1	Mical2
Arl6		Nfkb1	Fam134a
AI464131		Zfp503	Pla2g7
Cbfb		Gm26802	Ifitm10
Ano9		Gng13	Eif1
Vbp1		Fam129b	Tmem65
Rps11		Cgn	Gsdma
Rfc4		Gstt3	Frmd4a
Flywch2		Rbp2	Pdcd6
Blmh		Acad11	Lamp1
Nrm		Rora	Grn
Cenpp		Sik1	Tpbg
Ctps2		Elf1	Cyp2g1
Trbc2		Sesn2	Slc8b1
Plgrkt		Cdh1	Wnt7b
Ube2e2		Gng12	Serpinb5
Ifngr2		Pgrmc1	Tmbim4
Krt25		2700033N17Rik	Plbd2
Cpxm1		Aldh3b2	Hr
Zfp365		Figf	Serinc1
Cuedc2		Lmo7	Gata3
Osr2		Npepps	Steap4
Copz2		S100a16	Lpar3
Adipoq		Ripply3	Trappc6a
Ddx5		Txndc9	Abhd4
Csnk2b		Atp11b	Rpl6
Ercc1		Agrp	Ctsf
Krt34		Krt32	Sftpc
Aspscr1		Agpat3	Klc4
Sox13		Jup	Dctn2
Cd81		Evi5	Cib2
Txnrd2		Lad1	Dazap2
Sumo3		Dusp14	Mgst2
Zfp68		Tsc22d4	Atp5c1
Mxd4		Ccdc3	Sun2
Ift46		Ghr	Klf10
Psmd8		P3h2	Chic2
Spag7		Abr	Use1
Urod		Dnajb1	Ggh
Nhsl1		Fdps	Ubl7
Rell1		Pou4f3	1810058I24Rik
Rpl12		Kctd11	Psenen
Sec14l1		Il13ra1	Nfic
Cln6		Sh3bp1	Ajuba
Dynlrb1		Gramd2	Klf9
Abcc4		Sprr2a3	Arpc3
Rai14		Prom2	Add3
Psmc3		Tmem40	Sdcbp
Mtmr14		Tnks1bp1	Lipm
Miip		5031439G07Rik	Smap1
Mcm7		Ampd3	Limk2
Sap30		Ly6g6c	Zfp277
Mcrs1		Kif1c	Npepl1
Znrd1		Acsl1	Arrdc4
Fam195b		Dhrs7	Galt
Rbm42		Sppl3	Rpl4
Spata24		Dhx32	Muc15
Gps2		Hagh	Nradd
Slc4a11		Gsta1	Surf1
Leprotl1		Slc22a4	Tnc
Pold4		Abcg2	Mob2
Fars2		Stx19	Mtmr11
Aurkaip1		Bnip3	Bmp1
Rbm22		Per1	Rras
Siva1		Art4	Esd
Sec62		Slc9a1	Rps14
Sox5		Acvr1b	Pcmtd2
Adcy7		Zfp750	Cox4i1
Cct5		Pcyox1	Eif3e
Scnn1b		Pkib	Dst
Plekhf2		Larp1b	Rorc
Cps1		Limd1	Abtb1
Ifrd1		Ttc37	Kdelr1
Cers4		Gan	Pex7
Aimp1		Pts	Ak3
Prkag1		Mn1	Klrg2
Samm50		Zfp467	Mpst
Atp5a1		Il1r2	Hint2
Arpc2		Hcfc1r1	Nudt17
Sorl1		Creb3l1	Rcan1
Cnbp		AA986860	Bin3
B9d2		Zfp706	Gata6
Babam1		Zc3h7a	Grina
Cfl1		Arhgap22	Rpl24
Tusc3		Fam135a	Prlr
Pttg1ip		Rab30	Aldh3a1
Puf60		Tiam1	Kdm7a
Rce1		Rin1	Hist1h2bc
Tmx1		Prss8	Halr1
Scamp1		Idh2	Commd4
Rnf11		Popdc3	Tbc1d17
Plscr4		Cnn2	Cript
Rtn3		Lancl1	Abhd16a
Adamts9		Zcchc2	Rhbdf2
Exoc7		Kidins220	Wdr1
Arl1		Pla2g4f	Glmp
Tspan33		Cbr3	Mrpl48
Tfg		Prpf38b	Klf11
Tbcd		Slc22a18	Pdk2
Gemin8		Vwa5a	Stx12
Lsm4		Hmgcs1	Trappc2l
Smad7		Dusp7	Yipf3
43529		Abhd11	Gabarapl2
Decr1		Por	Epn3
Ppa2		9430038I01Rik	Chl1
Pabpc1		Zfand6	Rpl10-ps3
Eif2s3y		Tiparp	Plek2
Rbm8a		Arhgap27os2	Thap3
1700097N02Rik		Cacnb3	Rps5
Strn		Tmem238	Ak1
Bcar3		Mars2	Abcd3
Emid1		Tmem123	Prdm1
Cetn3		Shisa5	Adrb2
Cnih4		Trim7	Naca
Tmem109		Fmo1	Lamtor5
Nab2		Sgms1	Ppp1r14c
Myb		Nrip3	Fkbp8
Tpgs1		Hoxa5	Tmem159
Tekt5		Slc9a3r1	Glo1
Arl6ip4		Slc6a6	Fam213a
Pappa		Rnh1	Pik3r2
Crot		Gas7	Ets2
Col14a1		Dync1h1	Frg1
Krt71		Ang	Tax1bp3
AI413582		Pglyrp4	Spop
Lrrc4		Rala	Lrrc8e
Lmcd1		Vasp	Polb
Glrx3		Gm20186	Arl8a
Tonsl		Gm26877	Qars
Prune2		Abhd14b	Serinc3
Ptpn1		Nipal1	Mertk
Rab18			Emc4
Prnp			F2rl1
Lyrm4			Auh
Acbd6			Hspa4l
Pigt			Stx5a
Mrps9			Gm2a
Bnc1			Hspb2
Zbtb38			Osbpl9
Nsmce2			Pnpla2
Ccz1			Pdlim7
Pithd1			Cd5
1110051M20Rik			Arl4a
Trim32			Btbd19
Rexo2			Rhof
Apoa1bp			Snw1
H3f3a			Htra1
Adgrg2			Ccpg1
Map3k1			Zfp185
Rhebl1			Ptpre
Wbp2			Cisd3
Rmnd5b			Ufc1
Cacna2d2			Hsdl2
Lgals12			Sdhb
Eif3i			Sys1
Cct2			Sh3yl1
Ppp1r2			Acot9
Ndnl2			Ncald
Osgep			Mrpl30
Hdac5			Cdc42ep4
Mthfsl			Rpl23a-ps3
Snapc5			Bnipl
Hint1			Bpifc
Tcf7l2			Uqcrfs1
Mnd1			Gpx1
Apex1			Irx4
Ndufs2			Pmel
Wdr83			Rpl13a
Elmo2			Rit1
Rap1b			Zfp524
Slc16a10			Chmp2b
Pfdn4			Rps6
Nphp1			Spata6
Nxpe4			9530026P05Rik
Serinc5			Nosip
Psmb3			Rpl17
Tle1			Tmbim1
Cacfd1			Camsap3
H2-K1			Rps19
Cnot8			Myl6
Cfd			Pdgfb
Ensa			Tnfrsf4
Mboat1			Ccni
Dohh			Sema3c
Lypla2			Smad1
Usf2			Rpl13
Nelfb			8430408G22Rik
Yif1b			Rassf5
Fam216a			Foxq1
Fancc			Gnpda2
Ica1l			Traf3ip2
Rnaseh2b			Ap1m1
Mrpl20			Serhl
Ap4b1			Uqcrc2
Lingo1			Rplp0
Arl2bp			Npc2
Calhm2			Rpl7
Adck5			Golim4
Manbal			Ly6a
Ick			Rpl32
Trmt112			Rps18-ps3
Gclc			Chmp5
Mfsd4			Arhgef1
Kcnip2			Spg21
Rtf1			Ip6k1
Stx16			Tmprss13
Cebpg			Ncs1
Ndufs3			Tnk1
Mylpf			Med4
Krt33a			Hspb8
Rnf130			Dapl1
Prps2			Fzd7
Tspan4			Ino80b
Tulp3			Uqcrh
Tmprss7			Atp1a1
Tmem218			Serpina3j
Atp13a2			Kxd1
Traf1			Tjap1
Il3ra			Gm4208
Ube2l6			4930523C07Rik
Tspan5			Phldb1
C1d			Itgb8
Pianp			Adig
Kremen1			Mcc
Abo			Rpl10a
Mrpl33			Flot1
Hsd11b2			Ypel5
Hace1			Rab9
Iscu			Chchd5
Mcm6			Fech
Taf1b			Cbs
Nexn			Gmds
			Agap3
			Plscr3
			Rps18
			Rnft1
			Tapbp
			Fdx1
			Bcl2l1
			Napa
			Fam63a
			Nkiras2
			BC004004
			Ccdc163
			Zfand2b
			Ubxn1
			Fam114a2
			Zfp207
			Lsr
			Fbxw9
			Siah1a
			Wwp2
			Hoxa2
			Atp6v1f
			Cxadr
			Iah1
			Grb14
			Adck3
			Rpl18a
			Psap
			Commd9
			Gm973
			Bbc3
			Rps9
			Serpine1
			Pddc1
			Pygb
			Tmem63a
			Nol7
			Atp6ap2
			Stom
			Gpr108
			Efemp1
			Grpel2
			Fas
			Cpt1a
			Kctd9
			Urah
			Pdcl3
			Rps3
			Coro1b
			Ly6c1
			Npc1
			Rbm18
			Sqstm1
			BC029214
			Hivep3
			Lpcat3
			Csad
			Nr1h2
			Arhgap25
			BC016579
			Rpl22
			Smyd3
			Wwtr1
			Rps3a1
			Creb3
			Furin
			Fundc2
			Rpl7a-ps5
			Il1f5
			Fuca1
			Mta3
			Elmo3
			Insig2
			Etfdh
			Dnajc4
			Hibadh
			Zc2hc1a
			Lgi3
			Pak3
			Capg
			Parp12
			Gm14167
			Rpl9-ps6
			Kctd14
			Ttc33
			Zfand1
			BC029722
			Snx1
			2510002D24Rik
			2610044O15Rik8
			Armcx5
			Pinlyp
			Rerg
			Lamtor3
			Ppp2r1a
			Dhx40
			Ogfrl1
			Psmb1
			Arfgap2
			Ramp3
			Stx8
			Flnb
			Retn
			Ppp2r2d
			Atp6v1e1
			Prkcd
			Tmem234
			Pltp
			Slc31a2
			Ilvbl
			Tmub2
			1500015A07Rik
			Ccbl1
			Kat5
			Unc50
			Smpd2
			Taf6l
			1110012L19Rik
			Nsa2
			Med24
			Med25
			Tacc2
			C1qtnf4
			Phgdh
			Cat
			Xdh
			Mturn
			Nub1
			Tfap2a
			Nptn
			Rasl10a
			Fam177a
			Smim8
			Mpdu1
			Slc35f5
			Casp7
			Trpm1
			Hras
			Slu7
