## Supplemental Table 6 for "Single-cell transcriptome profiling reveals dermal and epithelium cell fate decisions during embryonic hair follicle development"

### Sheet: Sheet1
Signature gene list (P0 HS/IRS vs Anagen-VI HS/IRS)
P0 HS (gene set 2) This study	P0 IRS (gene set 1) This study	P0 IRS (gene set 3) This study	Ana-VI HS Yang et al., 2017	Ana-VI IRS Yang et al., 2017
Lhx2	Atf3	Tmsb4x	Vat1l	Gbp6
Stmn1	Tppp3	S100a11	Mal2	Tnip3
Ptn	Lgals3	Sfn	Cpe	Pglyrp2
Mt2	Anxa2	Lgals7	Pxdc1	Gabrp
Hmgb1	Calm4	Dmkn	Ap3b2	Gna14
Cadm1	Fos	Krtdap	Atp6v0d2	Akap12
Shh	Ly6d	H19	Col13a1	Gm28045
Ptma	Krt79	Krt15	Sptssb	Nod2
Nrp2	Ahnak2	Krt14	Sct	Wnt7b
Dcn	Anxa1	Krt5	B3gnt5	Tnfaip2
Pdgfa	Anxa8	Krt1	Ust	Krt71
Krtap17-1	Perp	Stfa1	Tchh	Nkd2
Krt28	Dusp1	BC100530	Tchhl1	Saa3
Mycn	Cdkn1a	Stfa3	Csta1	Stc1
Cntfr	Neat1	Fth1	Tgm6	Smoc2
Tk1	Ier2	Igfbp2	Bhlhe41	Gbp6
Ucp2	Zfp36	Krt10	Cpne4	Irf1
Cux1	Jund	Aqp3	Krtap8-1	Lrrn1
H2afv	Ccl27a	Tacstd2	Ivl	Samd5
Igfbp7	Junb	Klf5	Socs2	Akap2
Pbk	Egr1	Klf4	Mlana	Enpp5
Dut	Ccer2	Col17a1	Bmper	Scube2
Ptch2	Capns2	Ndufa4l2	Osgin1	Ppargc1b
Sp5	Pou3f1	Dlk2	Ptgds	Arhgap29
Ctsl	S100a16	Fgfbp1	St3gal1	Myb
Fn1	Lmna	Serpinb10	Reep1	Eya2
Ccnd1	Urah	Gas1	Mgll	Npnt
Slc40a1	Tgfbi	Hbb-bs	Gpnmb	Cacng4
Alcam	Jun	Pkp1	Oca2	Aim2
Hoxc13	Itm2b	Gltp	Krtap15	Pik3cd
Prss35	Jup	S100a10	Fabp4	Shh
3632451O06Rik	Pkp3	Dsp	Ednrb	Tnf
Col27a1	Mall	Wnt7b	Trpm1	Lgr6
Mfap2	Prkcdbp	Postn	Fam171b	Prnd
Ascl4	Fst	Wnt4	Soat1	Hopx
Tbx1	Nbl1	Ahnak	Lix1	Hoxc8
Bmp4	Ackr4	Serpinb5	4732456N10Rik	Plekhg1
Tspan18	Hspb1	Gsto1	Krt42	Sema7a
Ccdc34	Socs3	Hba-a1	Syt7	Rpl30-ps10
Dek	Anxa7	Txndc17	Ecm1	Gata3
Cdk4	Klk10	Malat1	Tubb2b	Relb
Lbh	Clca3a2	Ifitm3	Sdk2	Irx2
Mt1	Defb1	Endou	Foxq1	Acadsb
Fam13a	Cyr61	Klf3	Arhgef10l	Bid
Msx2	Ckmt1	Rnh1	Ttll7	Kit
Arl4c	Barx2	Fam162a	Padi3	Gm26809
Tgfb2	Sbsn	Hba-a2	Thsd4	Steap3
Msx1	Rnase4	Slc1a3	Krt75	Rap1gap2
Bach2	Psap	Mafb	Sepp1	Mfsd2a
Epcam	Cfap57	H60c	Cck	Rnf213
Tipin	Klf2	Rab38	Itga4	C2cd5
Chst2	Sdr16c5	Oat	B4galt6	Actr3b
Apoe	S100a14	Satb1	Aldh1a3	Irx4
Pdzrn3	Cldn1	Gnai1	Dpysl3	Kremen2
Ppia	Klf6	Nfkbia	Lrrc8c	Gm28539
Cd200	Ppp1r14c	Penk	Mt4	Wnt10b
Etv4	Cdh13	Pdlim1	Actbl2	Fam26e
Rbm3	Hist1h1c	Lypd6b	Cdkn2b	Fst
Krt35	Lypd3	Dgcr6	Stard8	Arsb
Wipi1	Dsg1a	Tmem45a	Prdm1	Slc35g1
Tgfb1	Ifngr1	Itga6	Gpc3	Tnfaip3
Abi3bp	Sdr16c6	Fosb	Tgm1	Gm12840
Dmd	1810011O10Rik	Sparc	Gjb4	H2afy
Dennd1a	Rab25	Avpi1	Cpeb2	Cdh6
Hnrnpa1	Btg2	Ptrf	Nipal4	Cntfr
Sms	Pthlh	Fam25c	Gm38244	Rgs9
Il11ra1	Dhx32	Ppl	Kitl	Gramd2
Igsf9	Sh3d21	Lmo1	Hspb1	Raver2
Timp3	Krt7	Fosl2	Gucy2e	Susd4
Gclm	Tagln2	Csta1	Tgm3	Hap1
Fxyd6	Sostdc1	Sdc1	Bmp2	Rab11fip4
Lap3	Dst	Ehd2	Mlph	Sh2d4a
Ube2t	Acsbg1	Fabp5	P3h2	Rassf2
Bnc2	Trim29	Btg1	Matn2	Ttyh2
Slc25a5	Slc22a4	Slc2a1	Tubb6	Tnfrsf21
Lgr5	Dstn	Aldoa	Rgcc	Plau
Rasl11a	Il20rb	Kcnk2	Dapl1	Olfml2a
Pcna	Tmem40	Aldh3b2	Fstl1	Hoxc6
Hnrnpdl	Ppp1r14a	Pou2f3	Lama3	Fry
Ovol2	Tsc22d3	Megf6	S100a3	Cxcl16
H1f0	Clu	Il17rc	Ugt1a7c	Ankrd6
Ddx39b	Mapkapk3	Mgst3	Tpm2	Nuak1
Mcm2	Dtx2	Wnt10a	Ehd3	Rerg
Fzd1	Klk11	Cnn2	Palld	2900026A02Rik
Bcl2	Tnk1	Sult5a1	A530084C06Rik	Epb4.1l4b
Bgn	Map1lc3b	Pycard	Mdfi	Egflam
Mcm5	Adrb2	Asprv1	Ednra	Sms
Adamts17	Psapl1	Cdh1	Cpped1	Slc25a23
Mcm7	Lgals9	Rab3d	Alox8	C530008M17Rik
Fam134b	Rapgefl1	Mgst1	Tcp11l2	Nr1h5
Cdc25b	Ech1	Calm5	Aldh1a1	Tbc1d4
Hmgcs2	Dnajb1	Tsc22d1	Plekhn1	Tmem104
Notum	Krt17	Ezr	Slc25a35	Cgnl1
Gtf2ird1	Sytl1	Rhov	Cnnm2	Rhbdl2
Mt4	Dusp22	Ahr	Xdh	Epha4
Mycl	Ctsh	Ass1	Krtap7-1	Frmd4a
Cldn10	Irx4	Sh3bgrl3	Mid2	Ptger4
Srsf9	Gsn	Metrnl	Hs3st1	Mycl
Dlx2	Agrp	Wnt16	Parvb	Cdc6
Rfc4	Gjb4	Trim7	Crhr1	Myo18a
Ung	Gata3	Irx3	Zyx	Tnik
Gja1	Rassf10	Sptssa	Kif26b	Sema6a
Cdh3	Cebpa	Nab1	Lor	Bspry
Mtmr7	Gltscr2	Nebl	Ifitm10	Gm14680
Galnt12	Cd59a	Ell2	Cyfip2	Slc9a3r1
Hat1	Il22ra2	Lad1	Aldoc	C1s1
Mgp	Nupr1	Zfp750	Tubb2a	Zfp750
Krt27	Hist1h2bc	Krt16	Rhob	Hoxb8
Edar	Acaa2	Ctsc	Cmtm8	Elmo1
Apitd1	Cd109	Ppp1r14b	Gja3	Cdc42ep1
Ssrp1	Pla2g2f	Ly6g6c	Plod1	Ttc8
Lsm4	Tmem43	Npl	Scnn1g	Fyn
Arg2	2310007B03Rik	Psme2	Pm20d1	Gm38357
Adgrg1	Acot9	Anxa5	Adamtsl1	Lrp8
Casz1	Pltp	Ankrd22	Man1c1	2019-09-06
2010111I01Rik	Car13	Hcfc1r1	Bambi	Notch1
Sertad4	Apoc1	Atp2b4	Slco5a1	Fam83b
Mcm6	Cish	Tmprss4	St8sia6	Tapbp
Fam107b	Ociad2	Pglyrp4	Baiap2l1	Phlda2
Nrtn	Fbxo32	Celsr1	Hspb8	Fkbp11
Ptms	Emp1	Zfp36l1	Plod2	Flot2
Fkbp1a	Plbd1	Smagp	Kcnh1	Epb4.1l3
Uba2	Nfkbiz	Figf	Col23a1	Ifitm3
Sap30	Skint1	Ces2g	Sdr42e1	Pdlim1
Stxbp6	Lifr	Cotl1	Slc24a4	E2f1
Rfc2	Spsb2	Rgmb	Fmn1	Erap1
Acat1	Gm26802	Bex1	Rin2	Wnt6
Ubald2	Dok4	Myof	Ptpre	Neu1
Sox21	Dsc3	Cst6	Gli3	Unc13b
Ncam1	Vamp8	Nenf	Ngfr	Trp73
Syce2	Itpkc	Klk7	Cers4	Aff3
Ftl1	Gna14	Cstb	Scel	Jrk
Mrfap1	Hadh	Card10	Cdkn1a	Ltbp1
Hnrnpk	Nr4a1	Irx5	Ppfibp2	Lck
Ubb	Il1rn	Baiap2	Krt23	Gm26688
Lgr6	Plpp2	Cds1	Mxd4	2810025M15Rik
Bnc1	Zbtb7b	Pvrl4	Sort1	Pask
Trim32	Glo1	Hotairm1	Arl8a	Ntn4
Nrm	Rin2	Igf2	Col16a1	Adarb2
Snrpb	Ppp1r13l	Sh2d4a	Ankrd29	Ildr2
Gli1	Ifi27	Sepw1	Plekhg6	Cep131
Ank	Tppp	Ngf	Tuba1a	Dhx32
Moxd1	Fam71a	P3h4	Smpd1	Chd3os
Pcdh19	Nipal2	Meis2	Phyh	Sorcs2
Impdh2	Htra1	Evpl	Syde2	Xist
Tmtc4	Zc3hav1	Wnt3a	Slc18a2	Map1b
Ctxn1	Actg1	Hagh	Golga7b	Ero1lb
Efnb1	Asah1	Fam46a	Trpv3	Gm20517
Ltbp1	Efna3	Vwa2	Rab27b	Baiap2
Shisa2	Capg	Sema3f	Fscn1	Gm38312
Myb	Sfxn3	Hpgds	Ccdc68	RP24-267O6.1
Hoxb6	Tax1bp3	Pak6	Syne3	Nrarp
Sytl4	Tob1	Gdpd2	4930523C07Rik	Peli2
Cenpp	Lamp2	Thbs1	Ids	Lrrfip2
Prps2	Gpr87	Vwa5a	Them4	Pltp
Lingo1	Cdc42ep5	Tmem176b	Tmem2	Samd10
Dlx3	Il34	Hbb-bt	Gm10020	Fgfr3
Sh3bp4	Ypel3	Mgll	Arhgef3	Galnt6
Lfng	Ppp3ca	Igfbp3	Dsg3	Enpp4
Dazap1	Kif26a	Anxa6	Crem	Ephb3
Lamc1	Dynlt3	Popdc3	Rps26-ps1	Mcm10
Ptch1	Plcd1	Smtnl2	4930562F07Rik	Cables1
Nudt21	Agr3	Plec	Rdh10	Sulf2
Slc16a7	Rgma	Fam81a	Serinc2	Arrb2
Acsl3	Il1r2	Ostf1	Phldb2	Glul
Scmh1	Use1	Serpinb7	Plekha6	Nfkb2
Wbp5	Serhl	Aig1	Stard10	Robo1
Foxm1	Lgals8	Eef2k	Mid1ip1	Nrp2
Cisd2	Dgka	Elovl4	Pdcd4	Rad54l
Lgmn	Plekhg6	Ndrg1	S100a6	Pitrm1
Tgfb3	Sptbn2	2610528A11Rik	Slc16a10	Notch3
Prdx4	Ly96	Myc	Rgs3	Nfib
Cdc42ep3	Plet1	Gcat	Ier3	H2-Q4
H3f3a	Cav2	Abcg2	Padi4	Ctxn1
Bmp7	Cblc	Spats2l	Kctd11	Hivep3
Cdkn2c	Cidea	Cd82	Plk2	Tspan5
Plgrkt	Slc2a5	Sox15	Dct	Slc38a1
Lgr4	Rab40c	Il13ra1	Hspa2	Cdk6
Tgm5	Pink1	Mettl7a1	Elk3	Mpdz
Rnf32	Cbs	Polr1d	Il17re	Cdca7l
Txnrd2	Gstm1	Ddr1	Fam126a	Mmp15
Hist1h4i	Fam234a	Dbi	Slc7a8	Xrcc2
Gapdh	Limk2	Plin3	Fgf2	Orc1
Cpxm1	Hspa1a	P3h2	Urah	Dscc1
Trpv4	Txnip	Parm1	Agl	Vwa2
Pkmyt1	Zbtb7c	Ggta1	Arrdc3	Mycn
Saraf	Tmem65	Col7a1	Cd82	Cdcp1
Golga7b	Pim3	Cdon	Cldn8	Kctd17
Fam60a	Vsnl1	Mef2a	Plcxd1	Trib1
Slc7a2	Tapbp	Rsrp1	Pmepa1	Hells
Sox13	Cyp4b1	Rab11a	Tmsb10	L2hgdh
Gadd45g	Il1f5	Chmp4b	Gpam	Tram2
Anapc5	Capn1	Lrrc1	Cdkn2d	Fgfr1
Rhbdl3	Tmprss13	Hmgcs1	Serpinb8	Enkd1
Rexo2	Fam83h	Fam129b	Aim1	Nfix
Myzap	Pof1b	Them5	Nrep	Ung
Oip5	Tnc	Tubb6	Rnf149	Fndc4
Pkig	Npc2	Kdm5b	Serpinf1	RP23-384A11.5
Smad7	Ovol1	Crybg3	Stra6	Tbc1d1
Chaf1b	Tmem246	Elovl1	Acbd4	RP24-127M20.6
Tm7sf3	Stom	Col12a1	2010016I18Rik	Msh6
Sema3b	Ang	Notch1	Glrx	Klrg2
Hmga1-rs1	Cnksr1	Net1	Pgm2l1	Rbm43
Orai2	Clca3a1	Efnb2	Ak1	Chek1
Mzt1	Trpm1	Pls3	Rps2-ps13	Armc9
Apbb2	Ypel5	Orai1	C2cd4a	Dna2
Lsm8	Nras	Itgb4	Ammecr1	Cmah
Gstm5	Fam177a	Wnk2	Hyal1	Cgn
St6galnac2	Tnfrsf12a	D8Ertd82e	Bscl2	Man1a
Eif4ebp1	Plek2	Ralbp1	S100a10	Akap1
Slc39a8	Sema4b	Tgfbr2	Rnf113a2	Ppat
Lrp4	Bcl10	Eif6	Casp1	Hmga1-rs1
Hnrnpf	P2ry1	Dhrs7	Fam162a	Adgrl2
Rbbp4	Gjb3	Adh1	Zfp810	Phc1
Bola2	Parp10	Degs1	Emp1	Pycrl
Fgfr1	Slc44a2	Tmem51	Pcdh7	Exo1
Ccng2	Sult2b1	Tsc22d4	Sertad1	Zcchc3
Cgnl1	Tcp11l2	Dusp14	Marveld1	Klhl5
Tmem54	Fam214b	Stard5	Smim14	Gm26880
Abcc4	Klc3	Myadm	Sptbn2	Aifm1
Calhm2	Fam83a	Mn1	Jarid2	Umps
Elmo1	Rhod	Ascl2	Tmem38b	Klf16
Haus4	Scel	Tiam1	Gm20696	Simc1
Acta1	Ntf3	Tiparp	Rffl	Edaradd
Smarcd2	Adipor1	Tchh	Ptp4a1	C2cd2
Apex1	Nuak2	Mdfi	Tnfrsf12a	Twsg1
Npnt	Chdh	Npbwr1	5031439G07Rik	Zgrf1
Rheb	Oplah	Cpeb2	Sepn1	Pola2
Nelfcd	Tspo	Cav1	Asprv1	Mto1
Ccdc92	Gpr160	Fam57a	Sytl1	Mcm3
Nup85	Stat3	2610528J11Rik	Fuca1	Dtl
Tango6	Cpxm2	Prodh	Ift57	Pard3b
Tcf19	Actr3	Stap2	RP24-194N1.2	Ifnar2
Eif2b3	Idh2	Pts	Cd59a	Lonrf3
Tax1bp1	Cat	Lima1	Pafah2	Kctd1
Nap1l5	Gadd45b	Wls	Fbxo25	Fchsd2
Hist1h2bj	Cpne8	Tmem176a	Ptpdc1	Rfc3
Trbc2	Pdlim2	Cast	Mthfr	Tfap2b
Rnaseh2b	Lamb3	Tfap2a	Dgka	RP24-230J14.4
Nsmce4a	Ajuba	Ccdc3	Ppap2b	Zfp367
Aplp2	Mcc	Prss23	Unc5b	Gstm2
Prnp	Krt32	Igfbp4	Rpl15-ps2	Zbtb11
Hnrnpll	Gas7	Nfia	Syk	Cth
Tcp1	Chl1	Mob3b	Rasgef1b	Ak3
Cdt1	Fbxo6	Svil	Ggh	Lysmd2
Rbm8a	Ano1	Cxcl16	Acadvl	Fn3krp
Tfap4	Cd5	Mapre2	Emilin2	Ampd2
Pfdn4	Ifitm10	Churc1	Bag2	Krt25
Prim1	Nuak1	Plxdc2	Pfkfb2	Sgk1
S100a6	Il6ra	Bcl11b	mt-Co3	Mybl2
Prim2	Sgpp1	Gas2l1	Diras2	Uhrf1
Pabpc1	Aim1l	Phlda2	Dock8	Neto2
Cyfip2	Gabarap	Tmem132a	Tmem120b	Rbm38
1110004F10Rik	Tmed3	Mmp2	Hexim1	Acy1
Gins1	Egr2	Lama3	Tmbim1	Gins1
Sox9	Taf13	Enah	Fbxw4	1700025G04Rik
Sh3rf1	Rarres1	Stard10	Pde4d	Moxd1
Irx1	Elmo3	Asb13	Gpr157	Pak1
Lrrc4	Grhl1	Tnni2	Vps13c	Pitpnm2
Srgap1	Ptgr1	Cbr3	Klf6	Hmga1
Csnk1e	Osbpl5	Pgrmc1	Acpp	Adal
Edn1	Cwh43	Agpat4	6330416G13Rik	Mcm2
Itpa	Arl4a	Chst15	Pld3	Echdc2
Id4	Foxn3	Grhl3	Ass1	Rpa2
Nxt1	Igsf3	Atp13a3	Hoxc13	Slfn9
Bnip3l	Acadvl	Slitrk6	Rai14	Lacc1
Gas6	Tpd52l2	Ptgs1	Ostf1	Intu
Galm	Cib2	Il6st	Rit1	Wrn
0610010K14Rik	Sepp1	Hoxc4	Mxd1	Zmynd19
Pole3	Scp2	Efs	Serinc3	Dcn
Mfsd4	Dhx58os	Klk8	Fut4	Zmym1
Krt25	Glul	Zfp467	Fxyd3	Tmem201
Tmem64	Myl6	Ehd4	Atp6v1g1	Itgb5
Eif4a3	Tjap1	Cxcl14	Dlc1	RP24-378G4.3
Mcm4	Bbox1	Cysrt1	Ddx26b	RP23-5D6.6
Runx1	Klf10	Esrp2	Pxylp1	Ccnd1
Leprotl1	Nudt17	Mrpl23	Srd5a1	Pdlim5
Ewsr1	Klk5	Abhd14b	Prr5l	Cenpj
Exosc2	Dpp4	Limd1	Serinc5	Taf9
Me1	Mst1r	Tmem79	Arntl	Naf1
Ppp1cc	Cited2	Fmo1	Id1	Rad54b
Prkar2b	Slc31a2	Antxr1	Crim1	4933404O12Rik
Rpa3	F2rl1	Lancl1	Kdm5b	Tmem263
Ywhah	Fxyd3	Pgap2	Neu3	Mcm6
Pdlim7	Hspa4l	Dll1	Snrk	Ttc30a1
Gmpr	Sdc4	Mien1	Enpp1	Cdt1
Sorl1	Ephx3	Cldnd1	Hmgcs1	Zdhhc21
Copz2	Rgn	Slc26a2	Mgst3	Snhg17
Ruvbl2	Rtkn	Tlcd2	Jakmip2	Ano9
Rhof	Gpt	Adtrp	S100a14	Gm5784
Atp5b	Slc6a6	Gpx1	Hist1h2bc	Mcm7
Pdha1	Eci2	Vangl1	Cybrd1	Piezo1
Foxe1	Abhd5	Zbtb7a	Sgk3	Urb2
Ano9	Ctsd	H2afj	Hip1	Sntb2
Hadhb	43526	Rab27b	Stat5b	Gm37697
Znrd1	Gm20186	Iqgap1	Bnc1	Cenpm
Atp5a1	Crip1	Clic3	Foxp1	Arhgap24
Atp5g2	Ripk4	Sik1	Grhl1	Cdca7
Gpr180	Smim14	Casp14	Frmd4b	Siae
Zfp365	Reep4	Ocln	Laptm4b	Mcm4
Ldlrad3	Sptlc3	Sphk1	Gna12	Aunip
Slco4a1	Tnfrsf4	Dusp7	Trim29	Sipa1l1
Creb5	Gm15912	Ikzf2	Gm7334	Ctps
9530036O11Rik	Dhrs3	Plagl1	Slc7a11	Chchd10
Idh3a	Arhgap1	Dgat2	Mitf	Skp2
Med28	Ly6a	Sowahc	Zfand3	Paqr3
Mdh2	Phldb3	Psat1	Ccdc109b	Atad5
Adk	Serpina3b	Abhd11	Pmvk	Slbp
Nup62	Calcoco1	Ptpn14	Ugdh	2019-09-11
Cbr4	Pqlc1	Fam89a	Klc3	Pkmyt1
Gm28875	Tns4	Krt77	Gm15832	Suclg2
Map4k1	Fam212b	Kctd1	Slc16a6	Rbfox2
Dynlt1a	Osbpl1a	Auts2	Fhdc1
Chp1	Pdcd6	Aldh9a1	Cfap43
Ube2e1	Fhl2	B4galnt1	Map7
Aim2	Lpcat3	Ago4	Zfp618
Gclc	Sqstm1	Ripply3	Cobll1
Sf3b4	Xdh	Sprr1a	Ppp2r3a
Nab2	Xpc	Cyb5a	Bach2
Donson	Hsdl2	Gm15050	Atg9a
H3f3b	Rasgrp1	Gstt3	Mreg
Zc3h14	Cnppd1	Rassf7	Tspan3
Begain	Als2cl	Ugp2	Mapre3
Dsn1	Tnip2	Acsl1	Ankrd44
Cps1	Rorc	Cyb5r3	Tmem63a
Flrt3	2310039H08Rik	Col8a1	Casz1
Tsen34	Fam63b	Zfp787	Hmgcr
Dvl2	Prlr	Smim10l1	Nsdhl
Tenm2	Prr13	Sox6	Lpin1
Dtnb	Atp6v1e1	Ptges	Zfhx3
Hsd11b2	Rnf208	Cldn4	Neat1
Pianp	Chmp1a	Phldb2	Zfp503
Arl15	Angptl4	Srpk2	Pthlh
B9d1	Ephb6	Aox4	Nudt16
Elovl7	Cisd3	Bmpr1b	Tuba4a
Ptpre	1810058I24Rik	Palld	Elmo2
Dct	Reep5	5730559C18Rik	Vps37b
Ankrd10	Arpc5	Srcin1	Mvk
Plk3	Sec14l2	Met	Gm8783
Mmd	Pmaip1	Cd1d1	Gm15801
Adamts1	Tshz2	Tmem125	Trp53inp1
Spint2	Aspg	Elf1	Apcdd1
Vdr	Rdh14	Il1rap	Fat2
Syt5	Galnt18	Rab27a	Csrp1
Ism1	Herpud1	Igf2bp1	Tmem50a
Cpsf4l	Rp9	Fam213b	Cyb561a3
Serpina9	C130032M10Rik	Galnt6	Rgs12
Kcnip2	Acad9	Itpr2	Galc
Lyrm4	Alox12e	Prom2	Hsd17b7
Gpsm2	Arhgap25	Xbp1	Spry1
Ube2e3	Fstl3	Calml4	Por
Exosc5	Capzb	Hic2	Bsdc1
Krt71	Rab32	Shisa5	Lmbrd1
Fam216a	Tmem9b	Sppl3	Faap20
Emg1	Chmp4c	Rbp2	Cdc42ep4
Smpdl3b	Pdlim4	Dlgap4	Nsmaf
Tcf7l2	Tmem184a	Rhobtb1	Anxa5
2610524H06Rik	Rtn2	Zyx	Tet2
Gm26894	Enthd2	Hmgn3	Slc3a2
Lmo4	Abcd4	Ipmk	Dbt
Sox5	Lamtor4	Wnt3	Limk2
Asf1a	Ier3	Spryd3	Mvd
Seh1l	Ptger4	Engase	Ckap4
Rhebl1		Trim16	Sash1
Gpc4		Mif	Tmf1
Gm12446		Tnks1bp1	Il4ra
Gyltl1b		Slc9a3r1	Pdzd8
Irx2		Hsd17b7	Aim1l
Zbtb38		Pdgfc	2410127L17Rik
Aspscr1		Ptprz1	Inpp5f
P2rx7		Trim8	Hcfc1r1
Nono		Comt	Hs3st3b1
Arhgap10		L3mbtl3	Rnf41
Frmd4a		Cacnb3	Gsto1
Hivep3		Ust	Arhgef4
Cd24a		Ptgfrn	Tspan7
1700097N02Rik		Zfand5	Lats2
Emid1		Vat1	Tacc2
Spata24		Arpin	Zfp212
Tomm20		Kdm6a	Lad1
Col4a1		Ssbp2	Piga
Klf13		Tuba4a	Kif1b
Tfg		Slc27a3	Myo10
Map3k1		Sema4d	Tcf7
Ap2m1		Bnip3	Tcf4
Ints10		Tor3a	Arl6ip5
Pi4k2b		Syne2	Wnt3
Nfe2l3		Gjb6	Golim4
Tcf3		Art4	Rabgef1
Srsf4		Micall1	Mpp7
Rad1		Myo1e	Fbxo8
Tbc1d7		Abr	Hpcal1
Fam132a		Abhd6	Txndc17
Rab34		Cd55	Gtf2ird1
Acer3		Ccng1	Eogt
Sat1		Prdm11	S100a11
Shmt2		Polr3g	Pofut2
Steap4		Smim5	Gng5
Dap3		Fam101b	Prkx
Yif1b		Agfg2	Cerk
Sgk3		Ttc3	Klf10
Dync2li1		Ccdc80	Exph5
Ahcyl1		Galnt1	Fam63b
Pdzd2		mt-Co1	Gria3
Bcl11a		Tanc1	Avpi1
Ica1		Ogt	Lss
Mertk		Pcdh1	Trim2
Gm5860		Phb	Uprt
Tgif1		Zfp667	Frrs1
Osgep		Iffo2	Nek6
Adcy7		Tspan9	1600014C10Rik
Hspa2		Fzd6	Atpaf1
Scnn1b		Mvk	Slc7a5
Sgf29		Gls	Bag3
Xrn2		Pla2g4a	Tmem64
Cirbp		Cep170b	Itgav
Gm5914		Nox4	Itgb4
St5		Glrx	Cst3
Asap2		Vimp	Tsc22d1
Acot7		Lmo7	Macf1
Rdm1		Slc22a18
Plk5		Plcb1
Lrrc42		Atp2b1
Ndufv1		Pcsk2
St14		4833423E24Rik
Tubgcp2		Clk1
Paqr5		Hbb-y
N4bp3		Rnf144b
Tmem57		Rbm47
Lmo2		2010107G23Rik
Pappa		Diaph1
Cnih4		Hebp1
Arf5		Slc9a1
Prr7		Ahcyl2
Cep70		Tmem238
Nxpe4		Cpox
Pcif1		Pnrc1
Peak1		Ppp1r9b
Pias2		Cmip
Lamb1		Tcn2
Ndnl2		Icam1
Rai14		Plekhn1
Zfp566		Creb3l1
Mllt3		Ppp1r15a
Gm12355		Adh7
Naa10		Nagk
Pnldc1		Clstn1
Ptprk		Zfp652
Nipsnap1		Stat1
B9d2		Cfap43
Vdac2		Ybx3
Ankrd29		Zfp64
Gpm6b		Ephx2
1110001J03Rik		Hnmt
Pik3cg		Adgrl2
Zfp207		Mtmr10
Strn		Nrep
Ift27		Agpat3
Iscu		Antxr2
Gm973		Rab10
Irak1bp1		S100a13
Elmo2		Pacsin3
Ccni		Stox2
Mtx2		Arhgap27os2
Fgfr2		Sh3bp1
Cdk2		Crebbp
Miip		Impa2
Schip1.1		Socs6
Rtf1		Zbtb4
Psmb4		Col16a1
Tmem138		Hbegf
Rbm22		Fam126a
Rtca		Ace2
Rnf220		Amotl2
Scx		Snx15
Tspan5		Dapp1
Pck2		Atp1b3
Gins2		Oas1f
Nelfa		Rcn1
1110051M20Rik		Phactr2
Cspg4		Pcsk2os1
Tecr		Rab22a
Polr1c		Hivep2
Rfc3		Nipal4
Eva1a		Extl1
Tmem41a		mt-Nd4
Sardh		Ppp2r3a
Nhsl1		Spink8
Nmb		Serpinb1a
Myl1		Gramd2
Mnd1		Plekhh3
Idh1		Adamts14
Slc39a11		Il33
Ammecr1		Scube2
Palm		Fam110b
Cetn3
Atp6v1g1
Gng8
Gm15222
Psmc3
Fzd7
Synm
Tnnc2
Znrf3
Plscr4
Mlf2
Hist3h2a
Oscp1
Pygb
Gcnt1
Gnb1l
Zfp367
Ddi2
Mtmr11
Ddx5
Wbscr27
Rasgef1b
Selk
Sstr2
Acp1
Dlx1
Rpa1
Krt73
6330403L08Rik
Hs3st6
Krt34
Stx16
Carkd
Chchd6
Zfp7
Hist1h2bm
Fh1
Nfatc1
Apoo
Cers4
Tspan7
Gm13305
BC034090
Tspan33
Rmnd5b
Ccbe1
Rnmt
D10Wsu102e
Kiz
Dkk3
Cercam
Lrrn2
Grb14
AI464131
Tmed4
Dxo
Sumo1
Gnai2
Micall2
Cfap20
Hist1h3g
3010003L21Rik
Tmco1
Atp6v1b1
Aurkaip1
Ssfa2
Tkt
Gpsm3
Rab3ip
Dclk3
Hist1h1d
Siva1
Arl6
Slc43a1
Ube2a
Prune2
Lrwd1
Ddx52
Rnaseh2a
Tmx1
Mpc1
Gps2
Col9a3
Cacfd1
Rnaset2b
Dtx3
Prr29
Haus1
Dock10
lck
